# panomiX: Investigating Mechanisms Of Trait Emergence Through Multi-Omics Data Integration

**DOI:** 10.1101/2025.04.11.648356

**Authors:** Ankur Sahu, Dennis Psaroudakis, Hardy Rolletschek, Kerstin Neumann, Ljudmilla Borisjuk, Axel Himmelbach, Kalyan Pinninti, Nadine Töpfer, Jedrzej Szymanski

## Abstract

Complex omics approaches and high-throughput phenotyping generate large, heterogeneous datasets that make linking molecular signatures to plant traits challenging. To address this challenge, here we introduce panomiX, a user-friendly toolbox for multi-omics integration, designed to enable non-experts to apply advanced computational methods with ease. panomiX automates data preprocessing, variance analysis, multi-omics prediction, and interaction modeling through machine learning, revealing meaningful molecular interactions and synergies. We applied panomiX to a tomato heat-stress experiment combining image-based phenotyping, transcriptomics, and Fourier-transform infrared spectroscopy data, with the aim of identification of condition-specific, cross-domain relationships between gene expression, metabolite levels, and phenotypic traits. Our approach identified a network of such connections, with those linking photosynthesis traits with stress-responsive kinases in elevated temperatures among most significant ones. By simplifying complex analyses and improving interpretability, panomiX offers a platform to accelerate the discovery of trait emergence in plants and select specific candidate genes based on multi-omics analyses.
