## Supplemental Table 1 for "panomiX: Investigating Mechanisms Of Trait Emergence Through Multi-Omics Data Integration": Table_S1.xlsx

### Sheet: Sheet2
Cluster	PC1_variance	New_Name	Explanation	Real_phenotype_names
1	0.884972	Fluorescence Geometry & Intensity	Includes plant size and intensity metrics from side and top views.	[1] "Water_sum_of_day" "side.geometry.fluo.border.length_px" [3] "side.geometry.fluo.area_px^2" "side.geometry.fluo.leaf.length.sum_px" [5] "side.geometry.fluo.leaf.length.mean_px" "side.geometry.fluo.leaf.count" [7] "side.geometry.fluo.hull.pc1_px" "side.geometry.fluo.hull.length" [9] "side.geometry.fluo.width_px" "side.geometry.fluo.minrectangle.length.b_px" [11] "side.geometry.fluo.minrectangl…
2	0.829251	Relative Fluorescence Area Change (side)	Focuses on changes in area and compactness over time.	[1] "side.geometry.fluo.area.relative.percent_percent_change_day" "side.geometry.fluo.area.relative.log_relative_day" [3] "side.geometry.fluo.area.relative.raw_relative_day" "combined.derived.vis.volume.iap.relative_percent_percent_day" [5] "side.geometry.fluo.hull.centroid.y_px" "side.geometry.fluo.compactness.01" [7] "side.geometry.fluo.cog.y_px"
3	0.897008	Leaf Curvature & Fluorescence Intensity	Combines curvature and total intensity metrics.	[1] "side.geometry.fluo.leaf.curvature.sum" "side.geometry.fluo.hull.pc2_px" [3] "top.intensity.fluo.intensity.classic.sum" "top.intensity.fluo.intensity.chlorophyl.sum" [5] "top.intensity.fluo.intensity.phenol.sum" "top.intensity.fluo.intensity.phenol.plant_weight_drought_loss" [7] "side.geometry.fluo.height_px"
4	0.708085	Fluorescence Centroids & Curvature	Centroid positions and average leaf curvature.	[1] "side.geometry.fluo.leaf.curvature.avg" "top.geometry.fluo.cog.x_px" "top.geometry.fluo.hull.centroid.x_px"
5	0.769221	Hull Points & WUE (side)	Includes hull point data and water use efficiency (WUE).	[1] "side.geometry.fluo.hull.points" "side.geometry.fluo.leaf.width.mean_px" "combined.derived.vis.volume.iap.wue_px^3_ml_day"
6	0.761113	Relative Leaf Size Changes	Changes in leaf length and width over time.	[1] "side.geometry.fluo.width.relative.log_relative_day" "side.geometry.fluo.leaf.length.sum.relative.raw_relative_day" [3] "side.geometry.fluo.leaf.length.sum.relative.percent_percent_change_day" "side.geometry.fluo.leaf.length.sum.relative.log_relative_day" [5] "side.geometry.fluo.width.relative.raw_relative_day" "side.geometry.fluo.width.relative.percent_percent_change_day" [7] "top.geometry.f…
7	0.948506	Hull Compactness & Fill (side)	Compactness and fill grade metrics.	[1] "side.geometry.fluo.hull.fillgrade_%" "side.geometry.fluo.hull.compactness.01"
8	0.775423	Leaf Width & Curvature	Focus on leaf width and curvature.	[1] "side.geometry.fluo.hull.compactness.16" "top.geometry.fluo.leaf.curvature.avg" "top.geometry.fluo.leaf.width.mean_px"
9	1	Hull Circularity (side)	Describes hull circularity from fluorescence.	[1] "side.geometry.fluo.hull.circularity"
10	0.537039	Saturation & Circularity	HSV saturation and shape circularity.	[1] "side.intensity.fluo.hsv.s.mean" "top.geometry.fluo.hull.circularity"
11	0.989655	Phenol-Chlorophyll Ratios (side)	Focus on pigment balance ratios.	[1] "side.intensity.fluo.hsv.h.mean" "side.intensity.fluo.intensity.phenol.chlorophyl.ratio"
12	0.980844	Mean Fluorescence Intensity (side)	Average values across fluorescence spectra.	[1] "side.intensity.fluo.intensity.mean" "side.intensity.fluo.intensity.classic.mean" "side.intensity.fluo.intensity.chlorophyl.mean" [4] "side.intensity.fluo.hsv.v.mean" "side.intensity.fluo.lab.b.mean" "side.intensity.fluo.lab.a.mean" [7] "side.intensity.fluo.intensity.phenol.mean" "side.intensity.fluo.lab.l.mean"
13	1	Visible Spectrum Hue (side)	Mean hue values under visible light.	[1] "side.intensity.vis.hsv.h.mean"
14	0.644773	Visible Saturation & Compactness	Combines saturation and compactness.	[1] "side.intensity.vis.hsv.s.mean" "top.geometry.fluo.hull.compactness.16"
15	0.936253	Greenness & Lab Colors	DGCI and color metrics.	[1] "side.intensity.vis.hsv.dgci.mean" "top.intensity.vis.lab.a.mean"
16	0.898592	RGB Lightness (side)	Mean lightness and RGB values.	[1] "side.intensity.vis.lab.l.mean" "side.intensity.vis.hsv.v.mean" "side.intensity.vis.rgb.red.mean" "side.intensity.vis.rgb.green.mean" [5] "side.intensity.vis.rgb.blue.mean" "top.geometry.fluo.hull.fillgrade_%"
17	0.909045	Lightness & RGB Colors (top)	Lightness and RGB under visible light.	[1] "side.intensity.vis.lab.b.mean" "top.intensity.vis.lab.l.mean" "top.intensity.vis.hsv.v.mean" "top.intensity.vis.rgb.red.mean" "top.intensity.vis.rgb.green.mean"
18	0.715368	Visible Hue & Height Change	Hue metrics and height change.	[1] "side.intensity.vis.lab.a.mean" "top.intensity.vis.hsv.h.mean" [3] "top.intensity.vis.hsv.dgci.mean" "side.geometry.fluo.height.relative.raw_relative_day" [5] "side.geometry.fluo.height.relative.percent_percent_change_day" "side.geometry.fluo.height.relative.log_relative_day"
19	0.632401	Centroid Positioning (top)	Centroid and distance from image center.	[1] "top.geometry.fluo.cog.y_px" "top.geometry.fluo.hull.centroid.y_px" [3] "top.geometry.fluo.cog.avg_distance_to_image_center_point_px" "side.geometry.fluo.cog.avg_distance_to_vertical_image_center_line_px"
20	1	Fluorescence Compactness (top)	Compactness of plant shapes.	[1] "top.geometry.fluo.compactness.01"
21	0.907324	Compactness & Leaf Count (top)	Structural compactness with leaf number.	[1] "top.geometry.fluo.compactness.16" "top.geometry.fluo.leaf.count"
22	0.728816	Hull Points & Saturation (top)	Structural points with saturation data.	[1] "top.geometry.fluo.hull.points" "top.intensity.vis.hsv.s.mean"
23	0.877803	Fluorescence Intensity & Colors (top)	Mean intensity and color data.	[1] "top.geometry.fluo.hull.compactness.01" "top.intensity.fluo.hsv.s.mean" "top.intensity.fluo.hsv.v.mean" [4] "top.intensity.fluo.intensity.phenol.mean" "top.intensity.fluo.intensity.mean" "top.intensity.fluo.intensity.classic.mean" [7] "top.intensity.fluo.intensity.chlorophyl.mean" "top.intensity.fluo.lab.l.mean" "top.intensity.fluo.lab.b.mean" [10] "top.intensity.fluo.lab.a.mean"
24	0.744886	Leaf Length & Compactness	Leaf length and compactness.	[1] "top.geometry.fluo.leaf.length.mean_px" "side.geometry.fluo.compactness.16"
25	0.910777	Phenol Ratios & Lab Colors (top)	Focus on pigment ratios and lab values.	[1] "top.intensity.fluo.hsv.h.mean" "top.intensity.fluo.intensity.phenol.chlorophyl.ratio" "top.intensity.vis.lab.b.mean"
26	0.822587	Hue Shifts in Visible Light (top)	Transition in hue (yellow-green, red-green).	[1] "top.intensity.vis.hsv.h.yellow2green" "top.intensity.vis.hsv.h.red2green" "top.intensity.vis.hsv.h.brown2green" "top.intensity.vis.rgb.blue.mean"
27	0.644418	Horizontal Centroids (side)	Focus on horizontal centroid positioning.	[1] "side.geometry.fluo.hull.centroid.x_px" "side.geometry.fluo.cog.x_px"
