## Supplemental Table 1 for "panomiX: Investigating Mechanisms Of Trait Emergence Through Multi-Omics Data Integration": Table_S2.xlsx

### Sheet: Trans_pheno_ctr
Cluster_ID	Feature_ID	Feature_Name	Phenotype
cluster_1	Solyc01g049690.5.1	Transcription factor Pur-alpha 1-like	Fluorescence Geometry & Intensity
cluster_1	Solyc01g005000.3.1	Glutamate decarboxylase	Fluorescence Geometry & Intensity
cluster_1	Solyc02g080145.1.1	Unknown protein	Fluorescence Geometry & Intensity
cluster_1	Solyc12g042110.3.1	70 kDa subunit of replication protein A	Fluorescence Geometry & Intensity
cluster_1	Solyc01g080410.3.1	Peptide-methionine (R)-S-oxide reductase	Fluorescence Geometry & Intensity
cluster_1	Solyc01g008250.3.1	Thioredoxin domain-containing protein	Fluorescence Geometry & Intensity
cluster_1	Solyc01g008000.3.1	ADP-ribosylation factor	Fluorescence Geometry & Intensity
cluster_1	Solyc01g010230.2.1	Cell migration-inducing and hyaluronan-binding protein	Fluorescence Geometry & Intensity
cluster_1	Solyc01g008110.5.1	sterol 14-demethylase	Fluorescence Geometry & Intensity
cluster_1	Solyc00g500321.1.1	ATP synthase subunit c, chloroplastic	Fluorescence Geometry & Intensity
cluster_16	Solyc01g095330.2.1	Unknown protein	RGB Lightness (side)
cluster_16	Solyc02g078890.1.1	Retrovirus-related Pol polyprotein from transposon RE1	RGB Lightness (side)
cluster_16	Solyc01g008330.5.1	Biotin carboxylase	RGB Lightness (side)
cluster_16	Solyc02g088680.1.1	Gpm540b	RGB Lightness (side)
cluster_2	Solyc01g005550.3.1	carboxyl-terminal peptidase%2C putative (DUF239)	Relative Fluorescence Area Change (side)
cluster_2	Solyc00g500321.1.1	ATP synthase subunit c, chloroplastic	Relative Fluorescence Area Change (side)
cluster_2	Solyc01g008000.3.1	ADP-ribosylation factor	Relative Fluorescence Area Change (side)
cluster_2	Solyc01g005000.3.1	Glutamate decarboxylase	Relative Fluorescence Area Change (side)
cluster_2	Solyc03g112980.1.1	Unknown protein	Relative Fluorescence Area Change (side)
cluster_2	Solyc02g092650.4.1	zf-met2 domain-containing protein	Relative Fluorescence Area Change (side)
cluster_2	Solyc02g091197.1.1	Eukaryotic translation initiation factor	Relative Fluorescence Area Change (side)
cluster_2	Solyc04g080460.3.1	Sugar transporter ERD6-like 6	Relative Fluorescence Area Change (side)
cluster_2	Solyc03g058340.3.1	GRIP/coiled-coil protein	Relative Fluorescence Area Change (side)
cluster_2	Solyc01g006200.3.1	Unknown protein	Relative Fluorescence Area Change (side)
cluster_20	Solyc01g005550.3.1	carboxyl-terminal peptidase%2C putative (DUF239)	Fluorescence Compactness (top)
cluster_20	Solyc04g064500.5.1	Protein-serine/threonine phosphatase	Fluorescence Compactness (top)
cluster_20	Solyc00g500334.1.1	ATP synthase subunit c, chloroplastic	Fluorescence Compactness (top)
cluster_20	Solyc01g104220.3.1	GOLD domain-containing protein	Fluorescence Compactness (top)
cluster_20	Solyc09g014480.3.1	LRRNT_2 domain-containing protein	Fluorescence Compactness (top)
cluster_20	Solyc01g008110.5.1	sterol 14-demethylase	Fluorescence Compactness (top)
cluster_20	Solyc01g049880.3.1	Unknown protein	Fluorescence Compactness (top)
cluster_20	Solyc01g005000.3.1	Glutamate decarboxylase	Fluorescence Compactness (top)
cluster_20	Solyc06g011540.4.1	Myosin	Fluorescence Compactness (top)
cluster_20	Solyc01g006280.3.1	Formate--tetrahydrofolate ligase	Fluorescence Compactness (top)
cluster_21	Solyc00g500321.1.1	ATP synthase subunit c, chloroplastic	Compactness & Leaf Count (top)
cluster_21	Solyc05g021510.2.1	Unknown protein	Compactness & Leaf Count (top)
cluster_21	Solyc01g005550.3.1	carboxyl-terminal peptidase%2C putative (DUF239)	Compactness & Leaf Count (top)
cluster_21	Solyc02g005510.4.1	4a-hydroxytetrahydrobiopterin dehydratase	Compactness & Leaf Count (top)
cluster_21	Solyc05g017970.1.1	Unknown protein	Compactness & Leaf Count (top)
cluster_21	Solyc02g068710.3.1	Sulfiredoxin	Compactness & Leaf Count (top)
cluster_21	Solyc05g053810.3.1	Serine hydroxymethyltransferase	Compactness & Leaf Count (top)
cluster_21	Solyc01g006830.3.1	TPX2 domain-containing protein	Compactness & Leaf Count (top)
cluster_21	Solyc05g049990.4.1	HMA domain-containing protein	Compactness & Leaf Count (top)
cluster_22	Solyc01g065550.3.1	Protein DEHYDRATION-INDUCED 19 like	Hull Points & Saturation (top)
cluster_22	Solyc04g150172.2.1	Protein RADIALIS-like	Hull Points & Saturation (top)
cluster_22	Solyc01g005440.4.1	Tify domain-containing protein	Hull Points & Saturation (top)
cluster_22	Solyc02g091197.1.1	Eukaryotic translation initiation factor	Hull Points & Saturation (top)
cluster_22	Solyc07g063575.1.1	Chlorophyll a-b binding protein	Hull Points & Saturation (top)
cluster_26	Solyc01g008930.4.1	Phytochromobilin:ferredoxin oxidoreductase	Hue Shifts in Visible Light (top)
cluster_26	Solyc01g005550.3.1	carboxyl-terminal peptidase%2C putative (DUF239)	Hue Shifts in Visible Light (top)
cluster_26	Solyc00g500322.1.1	ATP synthase subunit b, chloroplastic	Hue Shifts in Visible Light (top)
cluster_26	Solyc03g031700.5.1	SufBD_N domain-containing protein	Hue Shifts in Visible Light (top)
cluster_26	Solyc05g024260.3.1	Bidirectional sugar transporter SWEET	Hue Shifts in Visible Light (top)
cluster_26	Solyc01g079820.3.1	Glutaredoxin-dependent peroxiredoxin	Hue Shifts in Visible Light (top)
cluster_26	Solyc02g076790.4.1	ARM repeat superfamily protein	Hue Shifts in Visible Light (top)
cluster_26	Solyc07g064690.1.1	50S ribosomal protein L34	Hue Shifts in Visible Light (top)
cluster_26	Solyc01g109620.3.1	Nadh-quinone oxidoreductase subunit i	Hue Shifts in Visible Light (top)
cluster_26	Solyc05g056060.5.1	Ubiquitin-like domain-containing protein	Hue Shifts in Visible Light (top)
cluster_3	Solyc02g070800.2.1	DUF561 domain-containing protein	Leaf Curvature & Fluorescence Intensity
cluster_3	Solyc01g096770.2.1	Unknown protein	Leaf Curvature & Fluorescence Intensity
cluster_3	Solyc02g077940.1.1	Unknown protein	Leaf Curvature & Fluorescence Intensity
cluster_3	Solyc00g500322.1.1	ATP synthase subunit b, chloroplastic	Leaf Curvature & Fluorescence Intensity
cluster_3	Solyc05g006740.5.1	Glutathione transferase	Leaf Curvature & Fluorescence Intensity
cluster_3	Solyc01g008940.2.1	Unknown protein	Leaf Curvature & Fluorescence Intensity
cluster_3	Solyc03g121300.2.1	Jacalin-type lectin domain-containing protein	Leaf Curvature & Fluorescence Intensity
cluster_3	Solyc02g070470.1.1	outer envelope membrane protein 7	Leaf Curvature & Fluorescence Intensity
cluster_3	Solyc01g044558.1.1	Cyclin A1	Leaf Curvature & Fluorescence Intensity
cluster_3	Solyc05g054220.3.1	SNF1-related protein kinase regulatory subunit beta-2-like	Leaf Curvature & Fluorescence Intensity
cluster_5	Solyc04g063360.3.1	ATP-dependent zinc metalloprotease FtsH	Hull Points & WUE (side)
cluster_5	Solyc01g105120.4.1	protein LNK1 isoform X1	Hull Points & WUE (side)
cluster_5	Solyc00g500321.1.1	ATP synthase subunit c, chloroplastic	Hull Points & WUE (side)
cluster_5	Solyc11g069410.2.1	Zinc finger, C3HC4 type family protein	Hull Points & WUE (side)
cluster_5	Solyc06g054610.2.1	Unknown protein	Hull Points & WUE (side)
cluster_5	Solyc05g009260.1.1	Transport inhibitor response 1	Hull Points & WUE (side)
cluster_5	Solyc01g102330.3.1	SASA domain-containing protein	Hull Points & WUE (side)
cluster_5	Solyc01g006830.3.1	TPX2 domain-containing protein	Hull Points & WUE (side)
cluster_6	Solyc01g006555.2.1	Lipoxygenase	Relative Leaf Size Changes
cluster_6	Solyc01g079220.4.1	NifU domain-containing protein	Relative Leaf Size Changes
cluster_6	Solyc11g065190.3.1	Ubiquitin-conjugating enzyme e2	Relative Leaf Size Changes
cluster_6	Solyc00g500321.1.1	ATP synthase subunit c, chloroplastic	Relative Leaf Size Changes
cluster_6	Solyc01g005410.5.1	Caleosin-related, EF-hand domain pair	Relative Leaf Size Changes
cluster_6	Solyc01g089857.1.1	46 kDa FK506-binding nuclear protein-like isoform X3	Relative Leaf Size Changes
cluster_6	Solyc03g043720.4.1	protein BRICK 1	Relative Leaf Size Changes
cluster_6	Solyc01g105340.4.1	Chaperone protein DNAj	Relative Leaf Size Changes
cluster_6	Solyc09g009900.4.1	Unknown protein	Relative Leaf Size Changes

### Sheet: Trans_pheno_tr
Cluster_ID	Feature_ID	Feature_Name	Phenotype
cluster_12	Solyc01g009810.3.1	Protein kinase domain-containing protein	Mean Fluorescence Intensity (side)
cluster_12	Solyc01g104700.4.1	GTP-binding nuclear protein	Mean Fluorescence Intensity (side)
cluster_12	Solyc03g118180.3.1	RING-type E3 ubiquitin transferase	Mean Fluorescence Intensity (side)
cluster_12	Solyc01g080640.3.1	ABC-type xenobiotic transporter	Mean Fluorescence Intensity (side)
cluster_12	Solyc03g121360.1.1	charged multivesicular body protein 1-like	Mean Fluorescence Intensity (side)
cluster_12	Solyc02g084280.3.1	nuclear pore complex protein NUP98A-like	Mean Fluorescence Intensity (side)
cluster_12	Solyc03g034070.1.1	anti-muellerian hormone type-2 receptor	Mean Fluorescence Intensity (side)
cluster_12	Solyc07g064470.4.1	Protein fatty acid export 5	Mean Fluorescence Intensity (side)
cluster_12	Solyc07g065820.3.1	calcineurin B-like 3	Mean Fluorescence Intensity (side)
cluster_12	Solyc12g008570.3.1	Arginyl-tRNA synthetase	Mean Fluorescence Intensity (side)
cluster_16	Solyc00g500321.1.1	ATP synthase subunit c, chloroplastic	RGB Lightness (side)
cluster_16	Solyc01g006555.2.1	Lipoxygenase	RGB Lightness (side)
cluster_16	Solyc07g005710.3.1	zinc finger RNA-binding protein-like	RGB Lightness (side)
cluster_16	Solyc01g008620.5.1	Glucan endo-1,3-beta-glucosidase	RGB Lightness (side)
cluster_16	Solyc01g009447.1.1	60S acidic ribosomal protein	RGB Lightness (side)
cluster_16	Solyc02g064940.1.1	Leucine-rich repeat (LRR) family protein	RGB Lightness (side)
cluster_16	Solyc00g500293.1.1	Photosystem II reaction center protein K	RGB Lightness (side)
cluster_16	Solyc01g067630.3.1	NAD(P)-binding Rossmann-fold superfamily protein	RGB Lightness (side)
cluster_16	Solyc02g070930.1.1	Unknown protein	RGB Lightness (side)
cluster_16	Solyc01g006830.3.1	TPX2 domain-containing protein	RGB Lightness (side)
cluster_2	Solyc00g019990.1.1	Unknown protein	Relative Fluorescence Area Change (side)
cluster_2	Solyc01g005000.3.1	Glutamate decarboxylase	Relative Fluorescence Area Change (side)
cluster_2	Solyc01g066680.3.1	Phylloplanin	Relative Fluorescence Area Change (side)
cluster_2	Solyc00g025290.1.1	Mitochondrial protein YMF19	Relative Fluorescence Area Change (side)
cluster_2	Solyc00g118690.1.1	NADH-ubiquinone oxidoreductase chain 1	Relative Fluorescence Area Change (side)
cluster_2	Solyc00g500021.1.1	Cytochrome b559 subunit alpha	Relative Fluorescence Area Change (side)
cluster_2	Solyc00g500063.1.1	Ribulose bisphosphate carboxylase large chain	Relative Fluorescence Area Change (side)
cluster_2	Solyc01g014140.3.1	LRRNT_2 domain-containing protein	Relative Fluorescence Area Change (side)
cluster_2	Solyc00g500140.1.1	ATP synthase epsilon chain, chloroplastic	Relative Fluorescence Area Change (side)
cluster_2	Solyc03g082960.2.1	Protein-serine/threonine phosphatase	Relative Fluorescence Area Change (side)
cluster_23	Solyc01g087020.2.1	Heat shock protein DnaJ	Fluorescence Intensity & Colors (top)
cluster_23	Solyc00g500228.1.1	Ribosomal protein L2	Fluorescence Intensity & Colors (top)
cluster_23	Solyc01g008370.4.1	26S proteasome non-ATPase regulatory subunit 7	Fluorescence Intensity & Colors (top)
cluster_23	Solyc01g057830.3.1	30S ribosomal protein S1	Fluorescence Intensity & Colors (top)
cluster_23	Solyc00g020010.1.1	Protein-export protein SecB	Fluorescence Intensity & Colors (top)
cluster_23	Solyc01g104020.2.1	embryo-specific protein ATS3B-like	Fluorescence Intensity & Colors (top)
cluster_23	Solyc00g500293.1.1	Photosystem II reaction center protein K	Fluorescence Intensity & Colors (top)
cluster_23	Solyc01g006780.4.1	Unknown protein	Fluorescence Intensity & Colors (top)
cluster_23	Solyc03g118840.3.1	RING-type domain-containing protein	Fluorescence Intensity & Colors (top)
cluster_23	Solyc01g095070.5.1	Heavy metal-associated domain containing protein	Fluorescence Intensity & Colors (top)
cluster_24	Solyc00g500021.1.1	Cytochrome b559 subunit alpha	Leaf Length & Compactness
cluster_24	Solyc02g079970.4.1	transcription factor ILR3-like	Leaf Length & Compactness
cluster_24	Solyc01g087160.2.1	Unknown protein	Leaf Length & Compactness
cluster_24	Solyc03g043950.4.1	Amino-acid N-acetyltransferase	Leaf Length & Compactness
cluster_26	Solyc01g006280.3.1	Formate--tetrahydrofolate ligase	Hue Shifts in Visible Light (top)
cluster_26	Solyc01g009860.3.1	NAC domain-containing protein	Hue Shifts in Visible Light (top)
cluster_26	Solyc01g080240.4.1	Mitogen-activated protein kinase	Hue Shifts in Visible Light (top)
cluster_26	Solyc00g025290.1.1	Mitochondrial protein YMF19	Hue Shifts in Visible Light (top)
cluster_26	Solyc01g005600.4.1	Thioredoxin domain-containing protein	Hue Shifts in Visible Light (top)
cluster_26	Solyc02g069800.1.1	Abhydrolase_3 domain-containing protein	Hue Shifts in Visible Light (top)
cluster_26	Solyc03g115110.4.1	ATP synthase subunit gamma	Hue Shifts in Visible Light (top)
cluster_26	Solyc06g061050.5.1	Hsp90 co-chaperone Cdc37, N-terminally processed like	Hue Shifts in Visible Light (top)
cluster_26	Solyc01g104170.3.1	STI1 domain-containing protein	Hue Shifts in Visible Light (top)
cluster_26	Solyc04g015020.3.1	pollen-specific leucine-rich repeat extensin-like protein 1	Hue Shifts in Visible Light (top)
cluster_3	Solyc00g500068.1.1	Cytochrome b559 subunit alpha	Leaf Curvature & Fluorescence Intensity
cluster_3	Solyc01g110270.3.1	CRM domain-containing protein	Leaf Curvature & Fluorescence Intensity
cluster_3	Solyc03g071620.2.1	Histone H2B	Leaf Curvature & Fluorescence Intensity
cluster_3	Solyc01g088090.3.1	AB hydrolase-1 domain-containing protein	Leaf Curvature & Fluorescence Intensity
cluster_3	Solyc04g056560.4.1	PPM-type phosphatase domain-containing protein	Leaf Curvature & Fluorescence Intensity
cluster_3	Solyc01g059880.3.1	ATP citrate synthase	Leaf Curvature & Fluorescence Intensity
cluster_3	Solyc02g068710.3.1	Sulfiredoxin	Leaf Curvature & Fluorescence Intensity
cluster_3	Solyc07g055920.4.1	MADS box transcription factor AGAMOUS	Leaf Curvature & Fluorescence Intensity
cluster_3	Solyc04g076880.3.1	Phosphoenolpyruvate carboxykinase (ATP)	Leaf Curvature & Fluorescence Intensity
cluster_3	Solyc02g083250.3.1	CRAL-TRIO domain-containing protein	Leaf Curvature & Fluorescence Intensity

### Sheet: FTIR_pheno_ctr
Cluster_ID	Feature_ID	Feature_Name	Phenotype
cluster_1	823.74332	823	Fluorescence Geometry & Intensity
cluster_1	852.24655	852	Fluorescence Geometry & Intensity
cluster_1	780.98847	780	Fluorescence Geometry & Intensity
cluster_1	836.56977	836	Fluorescence Geometry & Intensity
cluster_1	3976.20044	3976	Fluorescence Geometry & Intensity
cluster_1	789.53944	789	Fluorescence Geometry & Intensity
cluster_1	897.85171	897	Fluorescence Geometry & Intensity
cluster_1	1227.06401	1227	Fluorescence Geometry & Intensity
cluster_1	825.16848	825	Fluorescence Geometry & Intensity
cluster_1	1331.10079	1331	Fluorescence Geometry & Intensity
cluster_15	1171.48271	1171	Greenness & Lab Colors
cluster_15	1955.32151	1955	Greenness & Lab Colors
cluster_15	2022.30409	2022	Greenness & Lab Colors
cluster_15	2030.85506	2030	Greenness & Lab Colors
cluster_15	1979.54925	1979	Greenness & Lab Colors
cluster_15	2020.87893	2020	Greenness & Lab Colors
cluster_15	813.76719	813	Greenness & Lab Colors
cluster_15	399.04521	399	Greenness & Lab Colors
cluster_15	1858.41053	1858	Greenness & Lab Colors
cluster_15	805.21622	805	Greenness & Lab Colors
cluster_2	1251.29175	1251	Relative Fluorescence Area Change (side)
cluster_2	1980.97441	1980	Relative Fluorescence Area Change (side)
cluster_2	819.46783	819	Relative Fluorescence Area Change (side)
cluster_2	2033.70538	2033	Relative Fluorescence Area Change (side)
cluster_2	796.66525	796	Relative Fluorescence Area Change (side)
cluster_2	783.8388	783	Relative Fluorescence Area Change (side)
cluster_2	863.64784	863	Relative Fluorescence Area Change (side)
cluster_20	1336.80144	1336	Fluorescence Compactness (top)
cluster_20	1285.49563	1285	Fluorescence Compactness (top)
cluster_20	1352.47821	1352	Fluorescence Compactness (top)
cluster_20	434.67424	434	Fluorescence Compactness (top)
cluster_20	1339.65176	1339	Fluorescence Compactness (top)
cluster_20	822.31815	822	Fluorescence Compactness (top)
cluster_20	855.09687	855	Fluorescence Compactness (top)
cluster_20	1396.65822	1396	Fluorescence Compactness (top)
cluster_20	651.29878	651	Fluorescence Compactness (top)
cluster_20	853.67171	853	Fluorescence Compactness (top)
cluster_22	842.27042	842	Hull Points & Saturation (top)
cluster_22	866.49816	866	Hull Points & Saturation (top)
cluster_22	399.04521	399	Hull Points & Saturation (top)
cluster_22	882.17494	882	Hull Points & Saturation (top)
cluster_22	850.82138	850	Hull Points & Saturation (top)
cluster_22	739.65879	739	Hull Points & Saturation (top)
cluster_26	820.89299	820	Hue Shifts in Visible Light (top)
cluster_26	902.1272	902	Hue Shifts in Visible Light (top)
cluster_26	400.47037	400	Hue Shifts in Visible Light (top)
cluster_26	2327.28864	2327	Hue Shifts in Visible Light (top)
cluster_26	1968.14796	1968	Hue Shifts in Visible Light (top)
cluster_26	399.04521	399	Hue Shifts in Visible Light (top)
cluster_26	403.32069	403	Hue Shifts in Visible Light (top)
cluster_26	714.00588	714	Hue Shifts in Visible Light (top)
cluster_26	1181.45884	1181	Hue Shifts in Visible Light (top)
cluster_26	401.89553	401	Hue Shifts in Visible Light (top)
cluster_3	3564.32878	3564	Leaf Curvature & Fluorescence Intensity
cluster_3	1255.56723	1255	Leaf Curvature & Fluorescence Intensity
cluster_3	870.77364	870	Leaf Curvature & Fluorescence Intensity
cluster_3	1336.80144	1336	Leaf Curvature & Fluorescence Intensity
cluster_3	2324.43832	2324	Leaf Curvature & Fluorescence Intensity
cluster_3	832.29428	832	Leaf Curvature & Fluorescence Intensity
cluster_3	1467.91629	1467	Leaf Curvature & Fluorescence Intensity
cluster_3	2156.26927	2156	Leaf Curvature & Fluorescence Intensity
cluster_3	1996.65119	1996	Leaf Curvature & Fluorescence Intensity
cluster_3	1995.22603	1995	Leaf Curvature & Fluorescence Intensity
cluster_6	2002.35183	2002	Relative Leaf Size Changes
cluster_6	780.98847	780	Relative Leaf Size Changes
cluster_6	2311.61187	2311	Relative Leaf Size Changes
cluster_6	1975.27377	1975	Relative Leaf Size Changes
cluster_6	832.29428	832	Relative Leaf Size Changes
cluster_6	2156.26927	2156	Relative Leaf Size Changes
cluster_6	399.04521	399	Relative Leaf Size Changes
cluster_6	401.89553	401	Relative Leaf Size Changes
cluster_6	535.8607	535	Relative Leaf Size Changes
cluster_6	406.17101	406	Relative Leaf Size Changes

### Sheet: FTIR_pheno_tr
Cluster_ID	Feature_ID	Feature_Name	Phenotype
cluster_12	1177.18336	1177	Mean Fluorescence Intensity (side)
cluster_12	789.53944	789	Mean Fluorescence Intensity (side)
cluster_12	813.76719	813	Mean Fluorescence Intensity (side)
cluster_12	1580.50404	1580	Mean Fluorescence Intensity (side)
cluster_12	850.82138	850	Mean Fluorescence Intensity (side)
cluster_12	812.34202	812	Mean Fluorescence Intensity (side)
cluster_12	1976.69893	1976	Mean Fluorescence Intensity (side)
cluster_12	2009.47764	2009	Mean Fluorescence Intensity (side)
cluster_12	889.30074	889	Mean Fluorescence Intensity (side)
cluster_12	2036.55571	2036	Mean Fluorescence Intensity (side)
cluster_16	1983.82473	1983	RGB Lightness (side)
cluster_16	2023.72925	2023	RGB Lightness (side)
cluster_16	853.67171	853	RGB Lightness (side)
cluster_16	2033.70538	2033	RGB Lightness (side)
cluster_16	1681.69051	1681	RGB Lightness (side)
cluster_16	899.27687	899	RGB Lightness (side)
cluster_16	3980.47592	3980	RGB Lightness (side)
cluster_16	2019.45377	2019	RGB Lightness (side)
cluster_16	889.30074	889	RGB Lightness (side)
cluster_2	1506.39565	1506	Relative Fluorescence Area Change (side)
cluster_2	715.43105	715	Relative Fluorescence Area Change (side)
cluster_2	1979.54925	1979	Relative Fluorescence Area Change (side)
cluster_2	828.0188	828	Relative Fluorescence Area Change (side)
cluster_2	2003.77699	2003	Relative Fluorescence Area Change (side)
cluster_2	825.16848	825	Relative Fluorescence Area Change (side)
cluster_2	845.12074	845	Relative Fluorescence Area Change (side)
cluster_2	840.84525	840	Relative Fluorescence Area Change (side)
cluster_2	810.91686	810	Relative Fluorescence Area Change (side)
cluster_2	2002.35183	2002	Relative Fluorescence Area Change (side)
cluster_5	795.24009	795	Hull Points & WUE (side)
cluster_5	399.04521	399	Hull Points & WUE (side)
cluster_5	400.47037	400	Hull Points & WUE (side)
cluster_5	1207.11175	1207	Hull Points & WUE (side)
cluster_5	830.86912	830	Hull Points & WUE (side)
cluster_5	856.52203	856	Hull Points & WUE (side)
cluster_5	401.89553	401	Hull Points & WUE (side)
cluster_5	407.59617	407	Hull Points & WUE (side)
cluster_5	759.61105	759	Hull Points & WUE (side)
cluster_5	749.63492	749	Hull Points & WUE (side)
cluster_7	399.04521	399	Hull Compactness & Fill (side)
cluster_7	1993.80086	1993	Hull Compactness & Fill (side)
cluster_7	830.86912	830	Hull Compactness & Fill (side)
cluster_7	2008.05248	2008	Hull Compactness & Fill (side)
cluster_7	2006.62732	2006	Hull Compactness & Fill (side)
cluster_7	1966.7228	1966	Hull Compactness & Fill (side)
cluster_7	1975.27377	1975	Hull Compactness & Fill (side)
cluster_7	795.24009	795	Hull Compactness & Fill (side)
cluster_7	665.5504	665	Hull Compactness & Fill (side)
cluster_7	1979.54925	1979	Hull Compactness & Fill (side)

### Sheet: Trans_FTIR_pheno_ctr
Cluster_ID	Feature_ID	Feature_Name	Phenotype
cluster_1	832.29428	832	Fluorescence Geometry & Intensity
cluster_1	Solyc04g014390.3.1	L51_S25_CI-B8 domain-containing protein	Fluorescence Geometry & Intensity
cluster_1	850.82138	850	Fluorescence Geometry & Intensity
cluster_1	1410.90983	1410	Fluorescence Geometry & Intensity
cluster_1	1336.80144	1336	Fluorescence Geometry & Intensity
cluster_1	Solyc01g105475.1.1	Unknown protein	Fluorescence Geometry & Intensity
cluster_1	404.74585	404	Fluorescence Geometry & Intensity
cluster_1	780.98847	780	Fluorescence Geometry & Intensity
cluster_1	Solyc01g067460.4.1	Glutaredoxin domain-containing protein	Fluorescence Geometry & Intensity
cluster_1	856.52203	856	Fluorescence Geometry & Intensity
cluster_15	399.04521	399	Greenness & Lab Colors
cluster_15	1980.97441	1980	Greenness & Lab Colors
cluster_15	775.28783	775	Greenness & Lab Colors
cluster_15	1467.91629	1467	Greenness & Lab Colors
cluster_15	882.17494	882	Greenness & Lab Colors
cluster_15	872.19881	872	Greenness & Lab Colors
cluster_15	Solyc01g005250.5.1	Aspartate-semialdehyde dehydrogenase	Greenness & Lab Colors
cluster_15	799.51557	799	Greenness & Lab Colors
cluster_15	813.76719	813	Greenness & Lab Colors
cluster_15	870.77364	870	Greenness & Lab Colors
cluster_2	780.98847	780	Relative Fluorescence Area Change (side)
cluster_2	1204.26142	1204	Relative Fluorescence Area Change (side)
cluster_2	400.47037	400	Relative Fluorescence Area Change (side)
cluster_2	399.04521	399	Relative Fluorescence Area Change (side)
cluster_2	403.32069	403	Relative Fluorescence Area Change (side)
cluster_2	2016.60345	2016	Relative Fluorescence Area Change (side)
cluster_2	835.14461	835	Relative Fluorescence Area Change (side)
cluster_2	401.89553	401	Relative Fluorescence Area Change (side)
cluster_2	1962.44731	1962	Relative Fluorescence Area Change (side)
cluster_2	776.71299	776	Relative Fluorescence Area Change (side)
cluster_20	835.14461	835	Fluorescence Compactness (top)
cluster_20	823.74332	823	Fluorescence Compactness (top)
cluster_20	461.75231	461	Fluorescence Compactness (top)
cluster_20	493.10586	493	Fluorescence Compactness (top)
cluster_20	Solyc00g500200.1.1	Photosystem II protein D1	Fluorescence Compactness (top)
cluster_20	Solyc11g013130.2.1	Unknown protein	Fluorescence Compactness (top)
cluster_20	464.60263	464	Fluorescence Compactness (top)
cluster_20	Solyc01g098500.3.1	Sugar transporter	Fluorescence Compactness (top)
cluster_20	789.53944	789	Fluorescence Compactness (top)
cluster_20	853.67171	853	Fluorescence Compactness (top)
cluster_21	820.89299	820	Compactness & Leaf Count (top)
cluster_21	399.04521	399	Compactness & Leaf Count (top)
cluster_21	829.44396	829	Compactness & Leaf Count (top)
cluster_21	789.53944	789	Compactness & Leaf Count (top)
cluster_21	790.9646	790	Compactness & Leaf Count (top)
cluster_21	401.89553	401	Compactness & Leaf Count (top)
cluster_21	853.67171	853	Compactness & Leaf Count (top)
cluster_21	Solyc01g006720.4.1	ABC transporter-like protein	Compactness & Leaf Count (top)
cluster_21	Solyc01g098530.3.1	CTP synthase family protein	Compactness & Leaf Count (top)
cluster_21	746.7846	746	Compactness & Leaf Count (top)
cluster_22	Solyc01g010440.5.1	glycine-rich protein	Hull Points & Saturation (top)
cluster_22	Solyc02g022900.3.1	fatty acid hydroxylase 2	Hull Points & Saturation (top)
cluster_22	Solyc00g125980.1.1	NADH-ubiquinone oxidoreductase chain 2	Hull Points & Saturation (top)
cluster_22	Solyc01g067900.3.1	rapid alkalinization factor-like	Hull Points & Saturation (top)
cluster_22	Solyc02g083810.4.1	Ferredoxin--NADP reductase, chloroplastic	Hull Points & Saturation (top)
cluster_22	Solyc05g006160.5.1	Gibberellin-regulated protein 2	Hull Points & Saturation (top)
cluster_22	813.76719	813	Hull Points & Saturation (top)
cluster_22	Solyc00g500190.1.1	Protein TIC 214	Hull Points & Saturation (top)
cluster_22	Solyc01g087270.3.1	Carotenoid 9,10(9',10')-cleavage dioxygenase 1	Hull Points & Saturation (top)
cluster_22	Solyc01g099840.3.1	Dormancy-associated protein-like 3	Hull Points & Saturation (top)
cluster_25	404.74585	404	Phenol Ratios & Lab Colors (top)
cluster_25	813.76719	813	Phenol Ratios & Lab Colors (top)
cluster_25	671.25104	671	Phenol Ratios & Lab Colors (top)
cluster_25	Solyc03g062710.5.1	protein NDH-DEPENDENT CYCLIC ELECTRON FLOW 5	Phenol Ratios & Lab Colors (top)
cluster_25	401.89553	401	Phenol Ratios & Lab Colors (top)
cluster_25	Solyc01g091890.3.1	Ubiquitin-related modifier 1 homolog	Phenol Ratios & Lab Colors (top)
cluster_25	836.56977	836	Phenol Ratios & Lab Colors (top)
cluster_25	1992.3757	1992	Phenol Ratios & Lab Colors (top)
cluster_26	1182.884	1182	Hue Shifts in Visible Light (top)
cluster_26	401.89553	401	Hue Shifts in Visible Light (top)
cluster_26	Solyc01g008150.1.1	Unknown protein	Hue Shifts in Visible Light (top)
cluster_26	404.74585	404	Hue Shifts in Visible Light (top)
cluster_26	Solyc01g009750.3.1	cysteine-rich and transmembrane domain-containing protein A-like	Hue Shifts in Visible Light (top)
cluster_26	400.47037	400	Hue Shifts in Visible Light (top)
cluster_26	806.64138	806	Hue Shifts in Visible Light (top)
cluster_26	399.04521	399	Hue Shifts in Visible Light (top)
cluster_26	778.13815	778	Hue Shifts in Visible Light (top)
cluster_26	672.6762	672	Hue Shifts in Visible Light (top)
cluster_3	404.74585	404	Leaf Curvature & Fluorescence Intensity
cluster_3	1966.7228	1966	Leaf Curvature & Fluorescence Intensity
cluster_3	1970.99828	1970	Leaf Curvature & Fluorescence Intensity
cluster_3	849.39622	849	Leaf Curvature & Fluorescence Intensity
cluster_3	1336.80144	1336	Leaf Curvature & Fluorescence Intensity
cluster_3	Solyc01g008250.3.1	Thioredoxin domain-containing protein	Leaf Curvature & Fluorescence Intensity
cluster_3	2020.87893	2020	Leaf Curvature & Fluorescence Intensity
cluster_3	Solyc06g036290.3.1	heat shock-like protein	Leaf Curvature & Fluorescence Intensity
cluster_3	3966.22431	3966	Leaf Curvature & Fluorescence Intensity
cluster_3	Solyc01g088770.3.1	Cytochrome c oxidase-assembly factor COX23	Leaf Curvature & Fluorescence Intensity
cluster_5	2020.87893	2020	Hull Points & WUE (side)
cluster_5	883.6001	883	Hull Points & WUE (side)
cluster_5	Solyc00g277510.2.1	Photosystem II protein D1	Hull Points & WUE (side)
cluster_5	Solyc04g082780.3.1	Cinnamoyl-CoA reductase	Hull Points & WUE (side)
cluster_5	833.71945	833	Hull Points & WUE (side)
cluster_5	Solyc05g018060.1.1	Unknown protein	Hull Points & WUE (side)
cluster_5	1955.32151	1955	Hull Points & WUE (side)
cluster_5	Solyc07g019430.1.1	Unknown protein	Hull Points & WUE (side)
cluster_5	Solyc00g500315.1.1	Nadh-ubiquinone oxidoreductase chain 2	Hull Points & WUE (side)
cluster_5	3979.05076	3979	Hull Points & WUE (side)
cluster_6	Solyc01g079820.3.1	Glutaredoxin-dependent peroxiredoxin	Relative Leaf Size Changes
cluster_6	778.13815	778	Relative Leaf Size Changes
cluster_6	Solyc03g117760.4.1	Protein Dok-7 like	Relative Leaf Size Changes
cluster_6	Solyc04g011500.3.1	Actin	Relative Leaf Size Changes
cluster_6	828.0188	828	Relative Leaf Size Changes
cluster_6	Solyc01g005590.2.1	Arabinogalactan peptide	Relative Leaf Size Changes
cluster_6	Solyc01g028900.3.1	2-oxoisovalerate dehydrogenase subunit beta, mitochondrial	Relative Leaf Size Changes
cluster_6	401.89553	401	Relative Leaf Size Changes
cluster_6	826.59364	826	Relative Leaf Size Changes

### Sheet: Trans_FTIR_pheno_tr
Cluster_ID	Feature_ID	Feature_Name	Phenotype
cluster_1	2164.82024	2164	Fluorescence Geometry & Intensity
cluster_1	399.04521	399	Fluorescence Geometry & Intensity
cluster_1	808.06654	808	Fluorescence Geometry & Intensity
cluster_1	665.5504	665	Fluorescence Geometry & Intensity
cluster_1	Solyc02g093080.3.1	Fe2OG dioxygenase domain-containing protein	Fluorescence Geometry & Intensity
cluster_1	2003.77699	2003	Fluorescence Geometry & Intensity
cluster_1	816.61751	816	Fluorescence Geometry & Intensity
cluster_1	825.16848	825	Fluorescence Geometry & Intensity
cluster_1	668.40072	668	Fluorescence Geometry & Intensity
cluster_1	2026.57958	2026	Fluorescence Geometry & Intensity
cluster_12	1812.80536	1812	Mean Fluorescence Intensity (side)
cluster_12	1564.82727	1564	Mean Fluorescence Intensity (side)
cluster_12	Solyc01g006150.3.1	ZT_dimer domain-containing protein	Mean Fluorescence Intensity (side)
cluster_12	1980.97441	1980	Mean Fluorescence Intensity (side)
cluster_12	Solyc01g111520.3.1	Synaptotagmin	Mean Fluorescence Intensity (side)
cluster_12	886.45042	886	Mean Fluorescence Intensity (side)
cluster_12	809.4917	809	Mean Fluorescence Intensity (side)
cluster_12	485.98005	485	Mean Fluorescence Intensity (side)
cluster_12	849.39622	849	Mean Fluorescence Intensity (side)
cluster_12	Solyc01g014140.3.1	LRRNT_2 domain-containing protein	Mean Fluorescence Intensity (side)
cluster_16	568.63942	568	RGB Lightness (side)
cluster_16	Solyc01g022750.3.1	NADH dehydrogenase [ubiquinone] 1 alpha subcomplex subunit 6-like	RGB Lightness (side)
cluster_16	798.09041	798	RGB Lightness (side)
cluster_16	1982.39957	1982	RGB Lightness (side)
cluster_16	806.64138	806	RGB Lightness (side)
cluster_16	849.39622	849	RGB Lightness (side)
cluster_16	2002.35183	2002	RGB Lightness (side)
cluster_19	2003.77699	2003	Centroid Positioning (top)
cluster_19	795.24009	795	Centroid Positioning (top)
cluster_19	400.47037	400	Centroid Positioning (top)
cluster_19	1989.52538	1989	Centroid Positioning (top)
cluster_19	Solyc01g108020.3.1	Thioredoxin domain-containing protein	Centroid Positioning (top)
cluster_19	780.98847	780	Centroid Positioning (top)
cluster_19	859.37235	859	Centroid Positioning (top)
cluster_19	3991.87721	3991	Centroid Positioning (top)
cluster_19	399.04521	399	Centroid Positioning (top)
cluster_19	758.18589	758	Centroid Positioning (top)
cluster_2	1506.39565	1506	Relative Fluorescence Area Change (side)
cluster_2	Solyc06g063240.3.1	O-fucosyltransferase family protein	Relative Fluorescence Area Change (side)
cluster_2	530.16006	530	Relative Fluorescence Area Change (side)
cluster_2	808.06654	808	Relative Fluorescence Area Change (side)
cluster_2	Solyc00g500021.1.1	Cytochrome b559 subunit alpha	Relative Fluorescence Area Change (side)
cluster_2	813.76719	813	Relative Fluorescence Area Change (side)
cluster_2	2003.77699	2003	Relative Fluorescence Area Change (side)
cluster_2	2002.35183	2002	Relative Fluorescence Area Change (side)
cluster_2	2005.20216	2005	Relative Fluorescence Area Change (side)
cluster_2	815.19235	815	Relative Fluorescence Area Change (side)
cluster_26	1973.8486	1973	Hue Shifts in Visible Light (top)
cluster_26	Solyc03g005820.3.1	Purine permease 21	Hue Shifts in Visible Light (top)
cluster_26	3970.49979	3970	Hue Shifts in Visible Light (top)
cluster_26	Solyc00g500057.1.1	Photosystem I P700 chlorophyll a apoprotein A1	Hue Shifts in Visible Light (top)
cluster_26	Solyc01g088570.3.1	Acyl carrier protein	Hue Shifts in Visible Light (top)
cluster_26	Solyc01g104770.4.1	Actin	Hue Shifts in Visible Light (top)
cluster_26	Solyc01g010365.1.1	Unknown protein	Hue Shifts in Visible Light (top)
cluster_26	Solyc01g150166.1.1	Unknown protein	Hue Shifts in Visible Light (top)
cluster_26	Solyc00g500024.1.1	Photosystem II CP47 reaction center protein	Hue Shifts in Visible Light (top)
cluster_26	Solyc04g064670.3.1	PsbP domain-containing protein	Hue Shifts in Visible Light (top)
cluster_5	Solyc01g088090.3.1	AB hydrolase-1 domain-containing protein	Hull Points & WUE (side)
cluster_5	1980.97441	1980	Hull Points & WUE (side)
cluster_5	Solyc01g049960.4.1	RGS1-HXK1-interacting protein 1-like	Hull Points & WUE (side)
cluster_5	Solyc03g119060.3.1	alpha dioxygenase	Hull Points & WUE (side)
cluster_5	Solyc03g025380.3.1	Peroxidase	Hull Points & WUE (side)
cluster_5	Solyc02g081140.3.1	plant UBX domain-containing protein 4-like	Hull Points & WUE (side)
cluster_5	Solyc01g108490.3.1	Carboxypeptidase	Hull Points & WUE (side)
cluster_5	Solyc01g094560.5.1	60S ribosomal protein L36	Hull Points & WUE (side)
cluster_5	Solyc03g117760.4.1	Protein Dok-7 like	Hull Points & WUE (side)
cluster_5	399.04521	399	Hull Points & WUE (side)
