## Supplemental Table 1 for "panomiX: Investigating Mechanisms Of Trait Emergence Through Multi-Omics Data Integration": Table_S3.xlsx

### Sheet: Trans_pheno_heat_inter_ctr
Cluster_ID	Feature_ID	Feature_Name	Phenotype
cluster_1	Solyc02g062130.5.1	Ferredoxin--NADP reductase, chloroplastic	Fluorescence Geometry & Intensity
cluster_1	Solyc01g008250.3.1	Thioredoxin domain-containing protein	Fluorescence Geometry & Intensity
cluster_1	Solyc01g005000.3.1	Glutamate decarboxylase	Fluorescence Geometry & Intensity
cluster_1	Solyc01g008000.3.1	ADP-ribosylation factor	Fluorescence Geometry & Intensity
cluster_1	Solyc07g065410.1.1	Cytoplasmic tRNA 2-thiolation protein 1	Fluorescence Geometry & Intensity
cluster_1	Solyc00g500321.1.1	ATP synthase subunit c, chloroplastic	Fluorescence Geometry & Intensity
cluster_1	Solyc01g102960.3.1	22.7 kDa class iv heat shock protein	Fluorescence Geometry & Intensity
cluster_1	Solyc01g049690.5.1	Transcription factor Pur-alpha 1-like	Fluorescence Geometry & Intensity
cluster_1	Solyc01g008110.5.1	sterol 14-demethylase	Fluorescence Geometry & Intensity
cluster_1	Solyc04g011440.4.1	Heat shock protein 70 kDa	Fluorescence Geometry & Intensity
cluster_16	Solyc01g095320.4.1	BAG domain-containing protein	RGB Lightness (side)
cluster_16	Solyc01g103760.3.1	magnesium transporter NIPA (DUF803)	RGB Lightness (side)
cluster_16	Solyc01g008330.5.1	Biotin carboxylase	RGB Lightness (side)
cluster_16	Solyc03g113930.3.1	22.0 kDa class IV heat shock protein-like	RGB Lightness (side)
cluster_16	Solyc02g062130.5.1	Ferredoxin--NADP reductase, chloroplastic	RGB Lightness (side)
cluster_16	Solyc09g011410.4.1	DEAD-box ATP-dependent RNA helicase	RGB Lightness (side)
cluster_16	Solyc02g088680.1.1	Gpm540b	RGB Lightness (side)
cluster_16	Solyc01g102960.3.1	22.7 kDa class iv heat shock protein	RGB Lightness (side)
cluster_16	Solyc02g080130.5.1	Chaperone DnaJ domain protein	RGB Lightness (side)
cluster_16	Solyc10g081480.2.1	Maltase-glucoamylase, intestinal protein	RGB Lightness (side)
cluster_2	Solyc06g076670.3.1	RRM domain-containing protein	Relative Fluorescence Area Change (side)
cluster_2	Solyc07g006830.4.1	calmodulin-binding protein 60 B-like	Relative Fluorescence Area Change (side)
cluster_2	Solyc01g005000.3.1	Glutamate decarboxylase	Relative Fluorescence Area Change (side)
cluster_2	Solyc03g112980.1.1	Unknown protein	Relative Fluorescence Area Change (side)
cluster_2	Solyc02g080130.5.1	Chaperone DnaJ domain protein	Relative Fluorescence Area Change (side)
cluster_2	Solyc01g008000.3.1	ADP-ribosylation factor	Relative Fluorescence Area Change (side)
cluster_2	Solyc03g058340.3.1	GRIP/coiled-coil protein	Relative Fluorescence Area Change (side)
cluster_2	Solyc10g081480.2.1	Maltase-glucoamylase, intestinal protein	Relative Fluorescence Area Change (side)
cluster_2	Solyc05g055010.4.1	RRM domain-containing protein	Relative Fluorescence Area Change (side)
cluster_2	Solyc01g006200.3.1	Unknown protein	Relative Fluorescence Area Change (side)
cluster_20	Solyc01g006280.3.1	Formate--tetrahydrofolate ligase	Fluorescence Compactness (top)
cluster_20	Solyc01g008110.5.1	sterol 14-demethylase	Fluorescence Compactness (top)
cluster_20	Solyc00g500334.1.1	ATP synthase subunit c, chloroplastic	Fluorescence Compactness (top)
cluster_20	Solyc01g005550.3.1	carboxyl-terminal peptidase%2C putative (DUF239)	Fluorescence Compactness (top)
cluster_20	Solyc01g102960.3.1	22.7 kDa class iv heat shock protein	Fluorescence Compactness (top)
cluster_20	Solyc11g020040.2.1	Chaperone DnaK	Fluorescence Compactness (top)
cluster_20	Solyc05g014280.4.1	Small heat shock protein	Fluorescence Compactness (top)
cluster_20	Solyc11g066830.2.1	splicing factor U2af small subunit B-like	Fluorescence Compactness (top)
cluster_20	Solyc01g104220.3.1	GOLD domain-containing protein	Fluorescence Compactness (top)
cluster_20	Solyc01g049880.3.1	Unknown protein	Fluorescence Compactness (top)
cluster_21	Solyc01g006830.3.1	TPX2 domain-containing protein	Compactness & Leaf Count (top)
cluster_21	Solyc08g006150.3.1	Gamma-glutamylcyclotransferase	Compactness & Leaf Count (top)
cluster_21	Solyc02g005510.4.1	4a-hydroxytetrahydrobiopterin dehydratase	Compactness & Leaf Count (top)
cluster_21	Solyc06g150138.1.1	Unknown protein	Compactness & Leaf Count (top)
cluster_21	Solyc10g084400.2.1	GST N-terminal domain-containing protein	Compactness & Leaf Count (top)
cluster_21	Solyc00g500321.1.1	ATP synthase subunit c, chloroplastic	Compactness & Leaf Count (top)
cluster_21	Solyc01g005550.3.1	carboxyl-terminal peptidase%2C putative (DUF239)	Compactness & Leaf Count (top)
cluster_22	Solyc10g081480.2.1	Maltase-glucoamylase, intestinal protein	Hull Points & Saturation (top)
cluster_22	Solyc01g102960.3.1	22.7 kDa class iv heat shock protein	Hull Points & Saturation (top)
cluster_22	Solyc02g062130.5.1	Ferredoxin--NADP reductase, chloroplastic	Hull Points & Saturation (top)
cluster_22	Solyc04g014480.3.1	SHSP domain-containing protein	Hull Points & Saturation (top)
cluster_22	Solyc01g065550.3.1	Protein DEHYDRATION-INDUCED 19 like	Hull Points & Saturation (top)
cluster_22	Solyc04g150172.2.1	Protein RADIALIS-like	Hull Points & Saturation (top)
cluster_22	Solyc11g066830.2.1	splicing factor U2af small subunit B-like	Hull Points & Saturation (top)
cluster_22	Solyc01g005440.4.1	Tify domain-containing protein	Hull Points & Saturation (top)
cluster_22	Solyc01g095320.4.1	BAG domain-containing protein	Hull Points & Saturation (top)
cluster_22	Solyc05g055010.4.1	RRM domain-containing protein	Hull Points & Saturation (top)
cluster_26	Solyc02g062130.5.1	Ferredoxin--NADP reductase, chloroplastic	Hue Shifts in Visible Light (top)
cluster_26	Solyc03g113590.3.1	5-formyltetrahydrofolate cyclo-ligase	Hue Shifts in Visible Light (top)
cluster_26	Solyc09g015000.4.1	Class I heat shock protein	Hue Shifts in Visible Light (top)
cluster_26	Solyc04g014480.3.1	SHSP domain-containing protein	Hue Shifts in Visible Light (top)
cluster_26	Solyc01g103760.3.1	magnesium transporter NIPA (DUF803)	Hue Shifts in Visible Light (top)
cluster_26	Solyc05g024260.3.1	Bidirectional sugar transporter SWEET	Hue Shifts in Visible Light (top)
cluster_26	Solyc07g065410.1.1	Cytoplasmic tRNA 2-thiolation protein 1	Hue Shifts in Visible Light (top)
cluster_26	Solyc00g500322.1.1	ATP synthase subunit b, chloroplastic	Hue Shifts in Visible Light (top)
cluster_26	Solyc02g080130.5.1	Chaperone DnaJ domain protein	Hue Shifts in Visible Light (top)
cluster_26	Solyc05g014280.4.1	Small heat shock protein	Hue Shifts in Visible Light (top)
cluster_3	Solyc01g044558.1.1	Cyclin A1	Leaf Curvature & Fluorescence Intensity
cluster_3	Solyc05g014280.4.1	Small heat shock protein	Leaf Curvature & Fluorescence Intensity
cluster_3	Solyc00g500322.1.1	ATP synthase subunit b, chloroplastic	Leaf Curvature & Fluorescence Intensity
cluster_3	Solyc05g055010.4.1	RRM domain-containing protein	Leaf Curvature & Fluorescence Intensity
cluster_3	Solyc03g121300.2.1	Jacalin-type lectin domain-containing protein	Leaf Curvature & Fluorescence Intensity
cluster_3	Solyc02g070800.2.1	DUF561 domain-containing protein	Leaf Curvature & Fluorescence Intensity
cluster_3	Solyc01g096770.2.1	Unknown protein	Leaf Curvature & Fluorescence Intensity
cluster_3	Solyc02g062130.5.1	Ferredoxin--NADP reductase, chloroplastic	Leaf Curvature & Fluorescence Intensity
cluster_3	Solyc05g006740.5.1	Glutathione transferase	Leaf Curvature & Fluorescence Intensity
cluster_3	Solyc02g070470.1.1	outer envelope membrane protein 7	Leaf Curvature & Fluorescence Intensity
cluster_5	Solyc00g500321.1.1	ATP synthase subunit c, chloroplastic	Hull Points & WUE (side)
cluster_5	Solyc01g102960.3.1	22.7 kDa class iv heat shock protein	Hull Points & WUE (side)
cluster_5	Solyc01g095320.4.1	BAG domain-containing protein	Hull Points & WUE (side)
cluster_5	Solyc07g065410.1.1	Cytoplasmic tRNA 2-thiolation protein 1	Hull Points & WUE (side)
cluster_5	Solyc03g113590.3.1	5-formyltetrahydrofolate cyclo-ligase	Hull Points & WUE (side)
cluster_6	Solyc01g079220.4.1	NifU domain-containing protein	Relative Leaf Size Changes
cluster_6	Solyc09g008970.1.1	(rape) hypothetical protein	Relative Leaf Size Changes
cluster_6	Solyc00g500321.1.1	ATP synthase subunit c, chloroplastic	Relative Leaf Size Changes
cluster_6	Solyc01g006555.2.1	Lipoxygenase	Relative Leaf Size Changes
cluster_6	Solyc01g089857.1.1	46 kDa FK506-binding nuclear protein-like isoform X3	Relative Leaf Size Changes
cluster_6	Solyc01g005410.5.1	Caleosin-related, EF-hand domain pair	Relative Leaf Size Changes
cluster_6	Solyc01g095320.4.1	BAG domain-containing protein	Relative Leaf Size Changes
cluster_6	Solyc01g103760.3.1	magnesium transporter NIPA (DUF803)	Relative Leaf Size Changes
cluster_6	Solyc04g080850.3.1	Thioredoxin	Relative Leaf Size Changes
cluster_6	Solyc09g007270.3.1	L-ascorbate peroxidase	Relative Leaf Size Changes
cluster_9	Solyc01g104740.3.1	HTH cro/C1-type domain-containing protein	Hull Circularity (side)
cluster_9	Solyc01g005520.4.1	PDZ domain-containing protein	Hull Circularity (side)
cluster_9	Solyc01g060030.3.1	zinc finger CCHC domain-containing protein 10	Hull Circularity (side)
cluster_9	Solyc01g007770.2.1	COPII coat assembly protein	Hull Circularity (side)

### Sheet: Trans_pheno_heat_inter_tr
Cluster_ID	Feature_ID	Feature_Name	Phenotype
cluster_12	Solyc01g103760.3.1	magnesium transporter NIPA (DUF803)	Mean Fluorescence Intensity (side)
cluster_12	Solyc07g065820.3.1	calcineurin B-like 3	Mean Fluorescence Intensity (side)
cluster_12	Solyc03g082420.3.1	Small heat shock protein, chloroplastic	Mean Fluorescence Intensity (side)
cluster_12	Solyc01g080640.3.1	ABC-type xenobiotic transporter	Mean Fluorescence Intensity (side)
cluster_12	Solyc01g009810.3.1	Protein kinase domain-containing protein	Mean Fluorescence Intensity (side)
cluster_12	Solyc01g104700.4.1	GTP-binding nuclear protein	Mean Fluorescence Intensity (side)
cluster_12	Solyc03g113590.3.1	5-formyltetrahydrofolate cyclo-ligase	Mean Fluorescence Intensity (side)
cluster_12	Solyc04g080850.3.1	Thioredoxin	Mean Fluorescence Intensity (side)
cluster_12	Solyc10g011810.4.1	Cytochrome b5 heme-binding domain-containing protein	Mean Fluorescence Intensity (side)
cluster_12	Solyc12g008570.3.1	Arginyl-tRNA synthetase	Mean Fluorescence Intensity (side)
cluster_16	Solyc02g064940.1.1	Leucine-rich repeat (LRR) family protein	RGB Lightness (side)
cluster_16	Solyc01g006555.2.1	Lipoxygenase	RGB Lightness (side)
cluster_16	Solyc01g006830.3.1	TPX2 domain-containing protein	RGB Lightness (side)
cluster_16	Solyc00g500321.1.1	ATP synthase subunit c, chloroplastic	RGB Lightness (side)
cluster_16	Solyc00g500293.1.1	Photosystem II reaction center protein K	RGB Lightness (side)
cluster_16	Solyc01g104740.3.1	HTH cro/C1-type domain-containing protein	RGB Lightness (side)
cluster_16	Solyc01g067630.3.1	NAD(P)-binding Rossmann-fold superfamily protein	RGB Lightness (side)
cluster_16	Solyc06g076670.3.1	RRM domain-containing protein	RGB Lightness (side)
cluster_16	Solyc07g006830.4.1	calmodulin-binding protein 60 B-like	RGB Lightness (side)
cluster_16	Solyc01g009447.1.1	60S acidic ribosomal protein	RGB Lightness (side)
cluster_17	Solyc07g006830.4.1	calmodulin-binding protein 60 B-like	Lightness & RGB Colors (top)
cluster_17	Solyc10g006290.3.1	reactive Intermediate Deaminase A, chloroplastic	Lightness & RGB Colors (top)
cluster_17	Solyc06g007540.3.1	Cytochrome b-c1 complex subunit 8	Lightness & RGB Colors (top)
cluster_17	Solyc09g007270.3.1	L-ascorbate peroxidase	Lightness & RGB Colors (top)
cluster_17	Solyc01g009780.3.1	LITAF domain-containing protein	Lightness & RGB Colors (top)
cluster_17	Solyc01g104740.3.1	HTH cro/C1-type domain-containing protein	Lightness & RGB Colors (top)
cluster_19	Solyc00g019970.2.1	Unknown protein	Centroid Positioning (top)
cluster_19	Solyc01g005410.5.1	Caleosin-related, EF-hand domain pair	Centroid Positioning (top)
cluster_19	Solyc01g007910.3.1	Succinate--CoA ligase [ADP-forming] subunit alpha, mitochondrial	Centroid Positioning (top)
cluster_19	Solyc01g067750.3.1	Shikimate dehydrogenase (NADP(+))	Centroid Positioning (top)
cluster_19	Solyc00g500064.1.1	ATP synthase subunit beta, chloroplastic	Centroid Positioning (top)
cluster_19	Solyc01g095070.5.1	Heavy metal-associated domain containing protein	Centroid Positioning (top)
cluster_19	Solyc10g081480.2.1	Maltase-glucoamylase, intestinal protein	Centroid Positioning (top)
cluster_19	Solyc10g011810.4.1	Cytochrome b5 heme-binding domain-containing protein	Centroid Positioning (top)
cluster_19	Solyc01g095320.4.1	BAG domain-containing protein	Centroid Positioning (top)
cluster_19	Solyc07g006830.4.1	calmodulin-binding protein 60 B-like	Centroid Positioning (top)
cluster_2	Solyc04g080850.3.1	Thioredoxin	Relative Fluorescence Area Change (side)
cluster_2	Solyc00g500021.1.1	Cytochrome b559 subunit alpha	Relative Fluorescence Area Change (side)
cluster_2	Solyc03g082420.3.1	Small heat shock protein, chloroplastic	Relative Fluorescence Area Change (side)
cluster_2	Solyc00g019990.1.1	Unknown protein	Relative Fluorescence Area Change (side)
cluster_2	Solyc00g500063.1.1	Ribulose bisphosphate carboxylase large chain	Relative Fluorescence Area Change (side)
cluster_2	Solyc10g011810.4.1	Cytochrome b5 heme-binding domain-containing protein	Relative Fluorescence Area Change (side)
cluster_2	Solyc01g005000.3.1	Glutamate decarboxylase	Relative Fluorescence Area Change (side)
cluster_2	Solyc01g014140.3.1	LRRNT_2 domain-containing protein	Relative Fluorescence Area Change (side)
cluster_2	Solyc01g066680.3.1	Phylloplanin	Relative Fluorescence Area Change (side)
cluster_2	Solyc01g103760.3.1	magnesium transporter NIPA (DUF803)	Relative Fluorescence Area Change (side)
cluster_23	Solyc01g057830.3.1	30S ribosomal protein S1	Fluorescence Intensity & Colors (top)
cluster_23	Solyc01g104020.2.1	embryo-specific protein ATS3B-like	Fluorescence Intensity & Colors (top)
cluster_23	Solyc07g006830.4.1	calmodulin-binding protein 60 B-like	Fluorescence Intensity & Colors (top)
cluster_23	Solyc01g006780.4.1	Unknown protein	Fluorescence Intensity & Colors (top)
cluster_23	Solyc03g118840.3.1	RING-type domain-containing protein	Fluorescence Intensity & Colors (top)
cluster_23	Solyc00g020010.1.1	Protein-export protein SecB	Fluorescence Intensity & Colors (top)
cluster_23	Solyc01g008370.4.1	26S proteasome non-ATPase regulatory subunit 7	Fluorescence Intensity & Colors (top)
cluster_23	Solyc01g095070.5.1	Heavy metal-associated domain containing protein	Fluorescence Intensity & Colors (top)
cluster_23	Solyc01g095320.4.1	BAG domain-containing protein	Fluorescence Intensity & Colors (top)
cluster_23	Solyc04g080850.3.1	Thioredoxin	Fluorescence Intensity & Colors (top)
cluster_24	Solyc01g087160.2.1	Unknown protein	Leaf Length & Compactness
cluster_24	Solyc01g095320.4.1	BAG domain-containing protein	Leaf Length & Compactness
cluster_24	Solyc00g500021.1.1	Cytochrome b559 subunit alpha	Leaf Length & Compactness
cluster_24	Solyc01g104740.3.1	HTH cro/C1-type domain-containing protein	Leaf Length & Compactness
cluster_24	Solyc07g006830.4.1	calmodulin-binding protein 60 B-like	Leaf Length & Compactness
cluster_24	Solyc04g080850.3.1	Thioredoxin	Leaf Length & Compactness
cluster_25	Solyc01g034020.3.1	Serine/threonine-protein phosphatase	Phenol Ratios & Lab Colors (top)
cluster_25	Solyc00g019970.2.1	Unknown protein	Phenol Ratios & Lab Colors (top)
cluster_25	Solyc06g076670.3.1	RRM domain-containing protein	Phenol Ratios & Lab Colors (top)
cluster_25	Solyc00g500021.1.1	Cytochrome b559 subunit alpha	Phenol Ratios & Lab Colors (top)
cluster_25	Solyc07g006830.4.1	calmodulin-binding protein 60 B-like	Phenol Ratios & Lab Colors (top)
cluster_25	Solyc01g005560.3.1	Isocitrate dehydrogenase [NADP]	Phenol Ratios & Lab Colors (top)
cluster_25	Solyc03g082420.3.1	Small heat shock protein, chloroplastic	Phenol Ratios & Lab Colors (top)
cluster_25	Solyc08g062340.3.1	17.3 kDa class II heat shock protein	Phenol Ratios & Lab Colors (top)
cluster_25	Solyc01g102960.3.1	22.7 kDa class iv heat shock protein	Phenol Ratios & Lab Colors (top)
cluster_25	Solyc09g011410.4.1	DEAD-box ATP-dependent RNA helicase	Phenol Ratios & Lab Colors (top)
cluster_26	Solyc01g095320.4.1	BAG domain-containing protein	Hue Shifts in Visible Light (top)
cluster_26	Solyc01g103760.3.1	magnesium transporter NIPA (DUF803)	Hue Shifts in Visible Light (top)
cluster_26	Solyc06g061050.5.1	Hsp90 co-chaperone Cdc37, N-terminally processed like	Hue Shifts in Visible Light (top)
cluster_26	Solyc04g011440.4.1	Heat shock protein 70 kDa	Hue Shifts in Visible Light (top)
cluster_26	Solyc01g005600.4.1	Thioredoxin domain-containing protein	Hue Shifts in Visible Light (top)
cluster_26	Solyc11g066830.2.1	splicing factor U2af small subunit B-like	Hue Shifts in Visible Light (top)
cluster_26	Solyc04g015020.3.1	pollen-specific leucine-rich repeat extensin-like protein 1	Hue Shifts in Visible Light (top)
cluster_3	Solyc07g055920.4.1	MADS box transcription factor AGAMOUS	Leaf Curvature & Fluorescence Intensity
cluster_3	Solyc00g500068.1.1	Cytochrome b559 subunit alpha	Leaf Curvature & Fluorescence Intensity
cluster_3	Solyc07g006830.4.1	calmodulin-binding protein 60 B-like	Leaf Curvature & Fluorescence Intensity
cluster_3	Solyc09g011410.4.1	DEAD-box ATP-dependent RNA helicase	Leaf Curvature & Fluorescence Intensity
cluster_3	Solyc09g091510.3.1	Chalcone synthase	Leaf Curvature & Fluorescence Intensity
cluster_3	Solyc04g056560.4.1	PPM-type phosphatase domain-containing protein	Leaf Curvature & Fluorescence Intensity
cluster_3	Solyc01g095320.4.1	BAG domain-containing protein	Leaf Curvature & Fluorescence Intensity
cluster_3	Solyc02g083250.3.1	CRAL-TRIO domain-containing protein	Leaf Curvature & Fluorescence Intensity
cluster_3	Solyc03g082420.3.1	Small heat shock protein, chloroplastic	Leaf Curvature & Fluorescence Intensity
cluster_3	Solyc01g088090.3.1	AB hydrolase-1 domain-containing protein	Leaf Curvature & Fluorescence Intensity
