## Supplemental Table 1 for "panomiX: Investigating Mechanisms Of Trait Emergence Through Multi-Omics Data Integration": Table_S4.xlsx

### Sheet: Trans_pheno_no_const_tr
Cluster_ID	Feature_ID	Feature_Name	Phenotype
cluster_11	Solyc01g086660.2.1	Unknown protein	Phenol-Chlorophyll Ratios (side)
cluster_11	Solyc01g095220.2.1	Unknown protein	Phenol-Chlorophyll Ratios (side)
cluster_11	Solyc01g105540.5.1	dicarboxylate transporter 2.1, chloroplastic-like	Phenol-Chlorophyll Ratios (side)
cluster_11	Solyc08g080040.4.1	Anthocyanidin synthase	Phenol-Chlorophyll Ratios (side)
cluster_11	Solyc01g008250.3.1	Thioredoxin domain-containing protein	Phenol-Chlorophyll Ratios (side)
cluster_11	Solyc02g078140.3.1	Protein kinase domain-containing protein	Phenol-Chlorophyll Ratios (side)
cluster_11	Solyc02g082020.3.1	3-isopropylmalate dehydratase large subunit	Phenol-Chlorophyll Ratios (side)
cluster_11	Solyc06g007540.3.1	Cytochrome b-c1 complex subunit 8	Phenol-Chlorophyll Ratios (side)
cluster_11	Solyc12g006930.2.1	Acyl-[acyl-carrier-protein] hydrolase	Phenol-Chlorophyll Ratios (side)
cluster_11	Solyc07g055260.3.1	Chaperone protein dnaJ	Phenol-Chlorophyll Ratios (side)
cluster_12	Solyc01g009810.3.1	Protein kinase domain-containing protein	Mean Fluorescence Intensity (side)
cluster_12	Solyc01g080640.3.1	ABC-type xenobiotic transporter	Mean Fluorescence Intensity (side)
cluster_12	Solyc02g084280.3.1	nuclear pore complex protein NUP98A-like	Mean Fluorescence Intensity (side)
cluster_12	Solyc01g104700.4.1	GTP-binding nuclear protein	Mean Fluorescence Intensity (side)
cluster_12	Solyc03g034070.1.1	anti-muellerian hormone type-2 receptor	Mean Fluorescence Intensity (side)
cluster_12	Solyc03g118180.3.1	RING-type E3 ubiquitin transferase	Mean Fluorescence Intensity (side)
cluster_12	Solyc03g121360.1.1	charged multivesicular body protein 1-like	Mean Fluorescence Intensity (side)
cluster_12	Solyc07g064470.4.1	Protein fatty acid export 5	Mean Fluorescence Intensity (side)
cluster_12	Solyc07g065820.3.1	calcineurin B-like 3	Mean Fluorescence Intensity (side)
cluster_12	Solyc12g008570.3.1	Arginyl-tRNA synthetase	Mean Fluorescence Intensity (side)
cluster_13	Solyc00g019970.2.1	Unknown protein	Visible Spectrum Hue (side)
cluster_13	Solyc01g034020.3.1	Serine/threonine-protein phosphatase	Visible Spectrum Hue (side)
cluster_13	Solyc01g005250.5.1	Aspartate-semialdehyde dehydrogenase	Visible Spectrum Hue (side)
cluster_13	Solyc00g500344.1.1	DUF2647 domain-containing protein	Visible Spectrum Hue (side)
cluster_13	Solyc00g500025.1.1	Photosystem II protein N	Visible Spectrum Hue (side)
cluster_13	Solyc00g020010.1.1	Protein-export protein SecB	Visible Spectrum Hue (side)
cluster_13	Solyc01g096590.3.1	Ribosomal_S10 domain-containing protein	Visible Spectrum Hue (side)
cluster_13	Solyc01g022750.3.1	NADH dehydrogenase [ubiquinone] 1 alpha subcomplex subunit 6-like	Visible Spectrum Hue (side)
cluster_13	Solyc01g094920.4.1	Malectin_like domain-containing protein	Visible Spectrum Hue (side)
cluster_13	Solyc00g316530.1.1	ATP synthase subunit beta, mitochondrial	Visible Spectrum Hue (side)
cluster_15	Solyc01g008080.3.1	40S ribosomal protein S27	Greenness & Lab Colors
cluster_15	Solyc01g028807.1.1	Unknown protein	Greenness & Lab Colors
cluster_15	Solyc01g060240.5.1	cAMP-regulated phosphoprotein 19-related protein	Greenness & Lab Colors
cluster_15	Solyc00g019970.2.1	Unknown protein	Greenness & Lab Colors
cluster_15	Solyc01g005000.3.1	Glutamate decarboxylase	Greenness & Lab Colors
cluster_15	Solyc03g031720.3.1	Polyadenylate-binding protein	Greenness & Lab Colors
cluster_15	Solyc03g117850.5.1	Ribulose bisphosphate carboxylase/oxygenase activase	Greenness & Lab Colors
cluster_15	Solyc06g071280.4.1	Enhanced disease susceptibility 1 protein	Greenness & Lab Colors
cluster_15	Solyc01g107370.3.1	Snakin-1	Greenness & Lab Colors
cluster_17	Solyc01g056780.3.1	50S ribosomal protein L34	Lightness & RGB Colors (top)
cluster_17	Solyc01g009780.3.1	LITAF domain-containing protein	Lightness & RGB Colors (top)
cluster_17	Solyc00g019970.2.1	Unknown protein	Lightness & RGB Colors (top)
cluster_17	Solyc00g500315.1.1	Nadh-ubiquinone oxidoreductase chain 2	Lightness & RGB Colors (top)
cluster_17	Solyc06g007540.3.1	Cytochrome b-c1 complex subunit 8	Lightness & RGB Colors (top)
cluster_17	Solyc09g015840.4.1	Protein kinase domain-containing protein	Lightness & RGB Colors (top)
cluster_17	Solyc02g064640.4.1	ADP-ribosylation factor	Lightness & RGB Colors (top)
cluster_17	Solyc00g500140.1.1	ATP synthase epsilon chain, chloroplastic	Lightness & RGB Colors (top)
cluster_17	Solyc10g006290.3.1	reactive Intermediate Deaminase A, chloroplastic	Lightness & RGB Colors (top)
cluster_17	Solyc00g500021.1.1	Cytochrome b559 subunit alpha	Lightness & RGB Colors (top)
cluster_19	Solyc01g067750.3.1	Shikimate dehydrogenase (NADP(+))	Centroid Positioning (top)
cluster_19	Solyc00g019990.1.1	Unknown protein	Centroid Positioning (top)
cluster_19	Solyc01g007910.3.1	Succinate--CoA ligase [ADP-forming] subunit alpha, mitochondrial	Centroid Positioning (top)
cluster_19	Solyc01g005410.5.1	Caleosin-related, EF-hand domain pair	Centroid Positioning (top)
cluster_19	Solyc00g500064.1.1	ATP synthase subunit beta, chloroplastic	Centroid Positioning (top)
cluster_19	Solyc00g019970.2.1	Unknown protein	Centroid Positioning (top)
cluster_19	Solyc01g095070.5.1	Heavy metal-associated domain containing protein	Centroid Positioning (top)
cluster_2	Solyc00g118690.1.1	NADH-ubiquinone oxidoreductase chain 1	Relative Fluorescence Area Change (side)
cluster_2	Solyc00g019990.1.1	Unknown protein	Relative Fluorescence Area Change (side)
cluster_2	Solyc03g082960.2.1	Protein-serine/threonine phosphatase	Relative Fluorescence Area Change (side)
cluster_2	Solyc01g005000.3.1	Glutamate decarboxylase	Relative Fluorescence Area Change (side)
cluster_2	Solyc00g500021.1.1	Cytochrome b559 subunit alpha	Relative Fluorescence Area Change (side)
cluster_2	Solyc01g014140.3.1	LRRNT_2 domain-containing protein	Relative Fluorescence Area Change (side)
cluster_2	Solyc00g025290.1.1	Mitochondrial protein YMF19	Relative Fluorescence Area Change (side)
cluster_2	Solyc00g500140.1.1	ATP synthase epsilon chain, chloroplastic	Relative Fluorescence Area Change (side)
cluster_2	Solyc01g066680.3.1	Phylloplanin	Relative Fluorescence Area Change (side)
cluster_2	Solyc00g500063.1.1	Ribulose bisphosphate carboxylase large chain	Relative Fluorescence Area Change (side)
cluster_25	Solyc00g019970.2.1	Unknown protein	Phenol Ratios & Lab Colors (top)
cluster_25	Solyc01g005420.2.1	C2 domain-containing protein	Phenol Ratios & Lab Colors (top)
cluster_25	Solyc00g019990.1.1	Unknown protein	Phenol Ratios & Lab Colors (top)
cluster_25	Solyc00g500021.1.1	Cytochrome b559 subunit alpha	Phenol Ratios & Lab Colors (top)
cluster_25	Solyc01g005560.3.1	Isocitrate dehydrogenase [NADP]	Phenol Ratios & Lab Colors (top)
cluster_25	Solyc01g109570.4.1	Glucan endo-1,3-beta-glucosidase	Phenol Ratios & Lab Colors (top)
cluster_25	Solyc01g109500.4.1	BURP domain-containing protein	Phenol Ratios & Lab Colors (top)
cluster_25	Solyc01g034020.3.1	Serine/threonine-protein phosphatase	Phenol Ratios & Lab Colors (top)
cluster_25	Solyc01g005250.5.1	Aspartate-semialdehyde dehydrogenase	Phenol Ratios & Lab Colors (top)
cluster_25	Solyc00g020010.1.1	Protein-export protein SecB	Phenol Ratios & Lab Colors (top)
cluster_26	Solyc01g009860.3.1	NAC domain-containing protein	Hue Shifts in Visible Light (top)
cluster_26	Solyc01g006280.3.1	Formate--tetrahydrofolate ligase	Hue Shifts in Visible Light (top)
cluster_26	Solyc06g061050.5.1	Hsp90 co-chaperone Cdc37, N-terminally processed like	Hue Shifts in Visible Light (top)
cluster_26	Solyc01g080240.4.1	Mitogen-activated protein kinase	Hue Shifts in Visible Light (top)
cluster_26	Solyc03g115110.4.1	ATP synthase subunit gamma	Hue Shifts in Visible Light (top)
cluster_26	Solyc01g005600.4.1	Thioredoxin domain-containing protein	Hue Shifts in Visible Light (top)
cluster_26	Solyc01g104170.3.1	STI1 domain-containing protein	Hue Shifts in Visible Light (top)
cluster_26	Solyc02g069800.1.1	Abhydrolase_3 domain-containing protein	Hue Shifts in Visible Light (top)
cluster_26	Solyc04g015020.3.1	pollen-specific leucine-rich repeat extensin-like protein 1	Hue Shifts in Visible Light (top)
cluster_26	Solyc00g025290.1.1	Mitochondrial protein YMF19	Hue Shifts in Visible Light (top)
cluster_3	Solyc01g110270.3.1	CRM domain-containing protein	Leaf Curvature & Fluorescence Intensity
cluster_3	Solyc00g500068.1.1	Cytochrome b559 subunit alpha	Leaf Curvature & Fluorescence Intensity
cluster_3	Solyc04g076880.3.1	Phosphoenolpyruvate carboxykinase (ATP)	Leaf Curvature & Fluorescence Intensity
cluster_3	Solyc01g088090.3.1	AB hydrolase-1 domain-containing protein	Leaf Curvature & Fluorescence Intensity
cluster_3	Solyc07g055920.4.1	MADS box transcription factor AGAMOUS	Leaf Curvature & Fluorescence Intensity
cluster_3	Solyc04g056560.4.1	PPM-type phosphatase domain-containing protein	Leaf Curvature & Fluorescence Intensity
cluster_3	Solyc03g071620.2.1	Histone H2B	Leaf Curvature & Fluorescence Intensity
cluster_3	Solyc02g068710.3.1	Sulfiredoxin	Leaf Curvature & Fluorescence Intensity
cluster_3	Solyc01g059880.3.1	ATP citrate synthase	Leaf Curvature & Fluorescence Intensity
cluster_3	Solyc02g083250.3.1	CRAL-TRIO domain-containing protein	Leaf Curvature & Fluorescence Intensity

### Sheet: Trans_pheno_random_const_tr
Cluster_ID	Feature_ID	Feature_Name	Phenotype
cluster_11	Solyc06g007540.3.1	Cytochrome b-c1 complex subunit 8	Phenol-Chlorophyll Ratios (side)
cluster_11	Solyc02g078140.3.1	Protein kinase domain-containing protein	Phenol-Chlorophyll Ratios (side)
cluster_11	Solyc11g006460.3.1	Chaperone protein dnaJ, putative	Phenol-Chlorophyll Ratios (side)
cluster_11	Solyc01g008250.3.1	Thioredoxin domain-containing protein	Phenol-Chlorophyll Ratios (side)
cluster_11	Solyc07g006620.4.1	Protein kinase domain-containing protein	Phenol-Chlorophyll Ratios (side)
cluster_11	Solyc01g100230.3.1	J domain-containing protein	Phenol-Chlorophyll Ratios (side)
cluster_11	Solyc07g064020.5.1	SHSP domain-containing protein	Phenol-Chlorophyll Ratios (side)
cluster_11	Solyc12g010130.1.1	Non-specific serine/threonine protein kinase	Phenol-Chlorophyll Ratios (side)
cluster_11	Solyc06g084160.4.1	Non-specific serine/threonine protein kinase	Phenol-Chlorophyll Ratios (side)
cluster_11	Solyc06g071810.1.1	Protein kinase domain-containing protein	Phenol-Chlorophyll Ratios (side)
cluster_12	Solyc01g097770.4.1	Phototropin-2	Mean Fluorescence Intensity (side)
cluster_12	Solyc03g121360.1.1	charged multivesicular body protein 1-like	Mean Fluorescence Intensity (side)
cluster_12	Solyc01g108280.3.1	Protein kinase domain-containing protein	Mean Fluorescence Intensity (side)
cluster_12	Solyc11g005630.1.1	Receptor-like serine/threonine-protein kinase	Mean Fluorescence Intensity (side)
cluster_12	Solyc07g064020.5.1	SHSP domain-containing protein	Mean Fluorescence Intensity (side)
cluster_12	Solyc04g080730.3.1	Mitogen-activated protein kinase	Mean Fluorescence Intensity (side)
cluster_12	Solyc03g117950.3.1	Clp R domain-containing protein	Mean Fluorescence Intensity (side)
cluster_12	Solyc11g006460.3.1	Chaperone protein dnaJ, putative	Mean Fluorescence Intensity (side)
cluster_12	Solyc12g056850.2.1	Chaperone protein DNAj	Mean Fluorescence Intensity (side)
cluster_12	Solyc01g105340.4.1	Chaperone protein DNAj	Mean Fluorescence Intensity (side)
cluster_13	Solyc03g117950.3.1	Clp R domain-containing protein	Visible Spectrum Hue (side)
cluster_13	Solyc01g034020.3.1	Serine/threonine-protein phosphatase	Visible Spectrum Hue (side)
cluster_13	Solyc00g500025.1.1	Photosystem II protein N	Visible Spectrum Hue (side)
cluster_13	Solyc00g316530.1.1	ATP synthase subunit beta, mitochondrial	Visible Spectrum Hue (side)
cluster_13	Solyc04g012160.4.1	Protein kinase domain-containing protein	Visible Spectrum Hue (side)
cluster_13	Solyc01g096590.3.1	Ribosomal_S10 domain-containing protein	Visible Spectrum Hue (side)
cluster_13	Solyc04g074030.3.1	Protein kinase domain-containing protein	Visible Spectrum Hue (side)
cluster_13	Solyc01g094920.4.1	Malectin_like domain-containing protein	Visible Spectrum Hue (side)
cluster_13	Solyc01g022750.3.1	NADH dehydrogenase [ubiquinone] 1 alpha subcomplex subunit 6-like	Visible Spectrum Hue (side)
cluster_13	Solyc04g074000.3.1	Protein kinase domain-containing protein	Visible Spectrum Hue (side)
cluster_15	Solyc01g060240.5.1	cAMP-regulated phosphoprotein 19-related protein	Greenness & Lab Colors
cluster_15	Solyc05g007140.3.1	Protein kinase domain-containing protein	Greenness & Lab Colors
cluster_15	Solyc01g107370.3.1	Snakin-1	Greenness & Lab Colors
cluster_15	Solyc02g014860.3.1	J domain-containing protein	Greenness & Lab Colors
cluster_15	Solyc01g005000.3.1	Glutamate decarboxylase	Greenness & Lab Colors
cluster_15	Solyc02g071740.3.1	Protein kinase domain-containing protein	Greenness & Lab Colors
cluster_15	Solyc01g088080.3.1	CCT-theta	Greenness & Lab Colors
cluster_15	Solyc03g117950.3.1	Clp R domain-containing protein	Greenness & Lab Colors
cluster_15	Solyc03g123800.3.1	Protein kinase domain-containing protein	Greenness & Lab Colors
cluster_15	Solyc11g006250.2.1	GDSL esterase/lipase	Greenness & Lab Colors
cluster_17	Solyc06g068820.3.1	mitochondrial import inner membrane translocase subunit tim16-like	Lightness & RGB Colors (top)
cluster_17	Solyc02g031910.2.1	Protein kinase domain-containing protein	Lightness & RGB Colors (top)
cluster_17	Solyc02g090820.3.1	Heat shock factor	Lightness & RGB Colors (top)
cluster_17	Solyc01g079610.3.1	Chaperone protein dnaJ	Lightness & RGB Colors (top)
cluster_17	Solyc05g053230.3.1	Protein kinase domain-containing protein	Lightness & RGB Colors (top)
cluster_17	Solyc12g042060.3.1	ATP-dependent Clp protease ATP-binding subunit ClpA homolog, chloroplastic	Lightness & RGB Colors (top)
cluster_17	Solyc10g080700.2.1	Protein kinase domain-containing protein	Lightness & RGB Colors (top)
cluster_17	Solyc03g117950.3.1	Clp R domain-containing protein	Lightness & RGB Colors (top)
cluster_17	Solyc04g074000.3.1	Protein kinase domain-containing protein	Lightness & RGB Colors (top)
cluster_17	Solyc06g007540.3.1	Cytochrome b-c1 complex subunit 8	Lightness & RGB Colors (top)
cluster_19	Solyc00g019970.2.1	Unknown protein	Centroid Positioning (top)
cluster_19	Solyc00g500064.1.1	ATP synthase subunit beta, chloroplastic	Centroid Positioning (top)
cluster_19	Solyc11g005630.1.1	Receptor-like serine/threonine-protein kinase	Centroid Positioning (top)
cluster_19	Solyc01g109880.3.1	BZIP domain-containing protein	Centroid Positioning (top)
cluster_19	Solyc02g014860.3.1	J domain-containing protein	Centroid Positioning (top)
cluster_19	Solyc08g074760.3.1	Protein kinase domain-containing protein	Centroid Positioning (top)
cluster_2	Solyc04g076080.3.1	Chaperone DnaJ domain protein	Relative Fluorescence Area Change (side)
cluster_2	Solyc01g099260.3.1	J domain-containing protein	Relative Fluorescence Area Change (side)
cluster_2	Solyc00g500021.1.1	Cytochrome b559 subunit alpha	Relative Fluorescence Area Change (side)
cluster_2	Solyc00g500140.1.1	ATP synthase epsilon chain, chloroplastic	Relative Fluorescence Area Change (side)
cluster_2	Solyc11g006460.3.1	Chaperone protein dnaJ, putative	Relative Fluorescence Area Change (side)
cluster_2	Solyc01g028810.3.1	Chaperonin GroEL	Relative Fluorescence Area Change (side)
cluster_2	Solyc03g082960.2.1	Protein-serine/threonine phosphatase	Relative Fluorescence Area Change (side)
cluster_2	Solyc01g105340.4.1	Chaperone protein DNAj	Relative Fluorescence Area Change (side)
cluster_2	Solyc01g014140.3.1	LRRNT_2 domain-containing protein	Relative Fluorescence Area Change (side)
cluster_2	Solyc10g007500.4.1	Mitogen-activated protein kinase	Relative Fluorescence Area Change (side)
cluster_25	Solyc01g109570.4.1	Glucan endo-1,3-beta-glucosidase	Phenol Ratios & Lab Colors (top)
cluster_25	Solyc00g500021.1.1	Cytochrome b559 subunit alpha	Phenol Ratios & Lab Colors (top)
cluster_25	Solyc01g097770.4.1	Phototropin-2	Phenol Ratios & Lab Colors (top)
cluster_25	Solyc01g034020.3.1	Serine/threonine-protein phosphatase	Phenol Ratios & Lab Colors (top)
cluster_25	Solyc03g006250.2.1	GDSL esterase/lipase	Phenol Ratios & Lab Colors (top)
cluster_25	Solyc03g115230.3.1	Clp R domain-containing protein	Phenol Ratios & Lab Colors (top)
cluster_25	Solyc01g005420.2.1	C2 domain-containing protein	Phenol Ratios & Lab Colors (top)
cluster_25	Solyc02g072300.4.1	Non-specific serine/threonine protein kinase	Phenol Ratios & Lab Colors (top)
cluster_25	Solyc02g090820.3.1	Heat shock factor	Phenol Ratios & Lab Colors (top)
cluster_25	Solyc12g098820.2.1	Protein kinase domain-containing protein	Phenol Ratios & Lab Colors (top)
cluster_26	Solyc01g006280.3.1	Formate--tetrahydrofolate ligase	Hue Shifts in Visible Light (top)
cluster_26	Solyc01g104170.3.1	STI1 domain-containing protein	Hue Shifts in Visible Light (top)
cluster_26	Solyc12g015880.2.1	heat shock-like protein	Hue Shifts in Visible Light (top)
cluster_26	Solyc01g005600.4.1	Thioredoxin domain-containing protein	Hue Shifts in Visible Light (top)
cluster_26	Solyc03g115110.4.1	ATP synthase subunit gamma	Hue Shifts in Visible Light (top)
cluster_26	Solyc09g007390.3.1	Mitochondrial import inner membrane translocase subunit TIM14	Hue Shifts in Visible Light (top)
cluster_26	Solyc03g097920.1.1	Protein kinase domain-containing protein	Hue Shifts in Visible Light (top)
cluster_26	Solyc06g061050.5.1	Hsp90 co-chaperone Cdc37, N-terminally processed like	Hue Shifts in Visible Light (top)
cluster_26	Solyc03g112050.4.1	Protein kinase domain-containing protein	Hue Shifts in Visible Light (top)
cluster_26	Solyc05g053760.5.1	J domain-containing protein	Hue Shifts in Visible Light (top)
cluster_3	Solyc02g068710.3.1	Sulfiredoxin	Leaf Curvature & Fluorescence Intensity
cluster_3	Solyc00g500068.1.1	Cytochrome b559 subunit alpha	Leaf Curvature & Fluorescence Intensity
cluster_3	Solyc03g112050.4.1	Protein kinase domain-containing protein	Leaf Curvature & Fluorescence Intensity
cluster_3	Solyc10g076740.3.1	GDSL esterase/lipase CPRD49-like	Leaf Curvature & Fluorescence Intensity
cluster_3	Solyc12g009020.2.1	Protein kinase domain-containing protein	Leaf Curvature & Fluorescence Intensity
cluster_3	Solyc04g056560.4.1	PPM-type phosphatase domain-containing protein	Leaf Curvature & Fluorescence Intensity
cluster_3	Solyc02g083250.3.1	CRAL-TRIO domain-containing protein	Leaf Curvature & Fluorescence Intensity
cluster_3	Solyc03g082420.3.1	Small heat shock protein, chloroplastic	Leaf Curvature & Fluorescence Intensity
cluster_3	Solyc07g055920.4.1	MADS box transcription factor AGAMOUS	Leaf Curvature & Fluorescence Intensity

### Sheet: Trans_pheno_monotone_const_tr
Cluster_ID	Feature_ID	Feature_Name	Phenotype
cluster_11	Solyc03g123540.3.1	SHSP domain-containing protein	Phenol-Chlorophyll Ratios (side)
cluster_11	Solyc06g007540.3.1	Cytochrome b-c1 complex subunit 8	Phenol-Chlorophyll Ratios (side)
cluster_11	Solyc01g099260.3.1	J domain-containing protein	Phenol-Chlorophyll Ratios (side)
cluster_11	Solyc01g104740.3.1	HTH cro/C1-type domain-containing protein	Phenol-Chlorophyll Ratios (side)
cluster_11	Solyc06g071810.1.1	Protein kinase domain-containing protein	Phenol-Chlorophyll Ratios (side)
cluster_11	Solyc11g006460.3.1	Chaperone protein dnaJ, putative	Phenol-Chlorophyll Ratios (side)
cluster_11	Solyc06g007440.4.1	Non-specific serine/threonine protein kinase	Phenol-Chlorophyll Ratios (side)
cluster_11	Solyc08g080040.4.1	Anthocyanidin synthase	Phenol-Chlorophyll Ratios (side)
cluster_11	Solyc12g015880.2.1	heat shock-like protein	Phenol-Chlorophyll Ratios (side)
cluster_11	Solyc10g076740.3.1	GDSL esterase/lipase CPRD49-like	Phenol-Chlorophyll Ratios (side)
cluster_12	Solyc01g008440.3.1	Calcium-dependent protein kinase	Mean Fluorescence Intensity (side)
cluster_12	Solyc02g080130.5.1	Chaperone DnaJ domain protein	Mean Fluorescence Intensity (side)
cluster_12	Solyc01g099260.3.1	J domain-containing protein	Mean Fluorescence Intensity (side)
cluster_12	Solyc03g033540.3.1	Calcium-dependent protein kinase	Mean Fluorescence Intensity (side)
cluster_12	Solyc01g103430.4.1	Non-specific serine/threonine protein kinase	Mean Fluorescence Intensity (side)
cluster_12	Solyc03g112050.4.1	Protein kinase domain-containing protein	Mean Fluorescence Intensity (side)
cluster_12	Solyc01g079610.3.1	Chaperone protein dnaJ	Mean Fluorescence Intensity (side)
cluster_12	Solyc06g076540.1.1	17.6 kDa class I heat shock protein	Mean Fluorescence Intensity (side)
cluster_12	Solyc02g071700.3.1	GDSL esterase/lipase	Mean Fluorescence Intensity (side)
cluster_12	Solyc07g049440.3.1	GDSL esterase/lipase	Mean Fluorescence Intensity (side)
cluster_13	Solyc01g006120.4.1	Protein kinase domain-containing protein	Visible Spectrum Hue (side)
cluster_13	Solyc06g084160.4.1	Non-specific serine/threonine protein kinase	Visible Spectrum Hue (side)
cluster_13	Solyc00g019970.2.1	Unknown protein	Visible Spectrum Hue (side)
cluster_13	Solyc00g020010.1.1	Protein-export protein SecB	Visible Spectrum Hue (side)
cluster_13	Solyc03g117950.3.1	Clp R domain-containing protein	Visible Spectrum Hue (side)
cluster_13	Solyc01g008850.4.1	Non-specific serine/threonine protein kinase	Visible Spectrum Hue (side)
cluster_13	Solyc00g500025.1.1	Photosystem II protein N	Visible Spectrum Hue (side)
cluster_13	Solyc00g500344.1.1	DUF2647 domain-containing protein	Visible Spectrum Hue (side)
cluster_13	Solyc01g022750.3.1	NADH dehydrogenase [ubiquinone] 1 alpha subcomplex subunit 6-like	Visible Spectrum Hue (side)
cluster_13	Solyc04g074030.3.1	Protein kinase domain-containing protein	Visible Spectrum Hue (side)
cluster_15	Solyc03g123800.3.1	Protein kinase domain-containing protein	Greenness & Lab Colors
cluster_15	Solyc04g074000.3.1	Protein kinase domain-containing protein	Greenness & Lab Colors
cluster_15	Solyc09g083210.3.1	Kinase family protein	Greenness & Lab Colors
cluster_15	Solyc01g101000.3.1	Non-specific serine/threonine protein kinase	Greenness & Lab Colors
cluster_15	Solyc03g112050.4.1	Protein kinase domain-containing protein	Greenness & Lab Colors
cluster_15	Solyc06g084160.4.1	Non-specific serine/threonine protein kinase	Greenness & Lab Colors
cluster_15	Solyc07g005440.1.1	Non-specific serine/threonine protein kinase	Greenness & Lab Colors
cluster_16	Solyc01g006555.2.1	Lipoxygenase	RGB Lightness (side)
cluster_16	Solyc02g078140.3.1	Protein kinase domain-containing protein	RGB Lightness (side)
cluster_16	Solyc01g009447.1.1	60S acidic ribosomal protein	RGB Lightness (side)
cluster_16	Solyc11g006460.3.1	Chaperone protein dnaJ, putative	RGB Lightness (side)
cluster_16	Solyc02g070930.1.1	Unknown protein	RGB Lightness (side)
cluster_16	Solyc00g500321.1.1	ATP synthase subunit c, chloroplastic	RGB Lightness (side)
cluster_16	Solyc03g097920.1.1	Protein kinase domain-containing protein	RGB Lightness (side)
cluster_16	Solyc04g009910.3.1	Protein kinase domain-containing protein	RGB Lightness (side)
cluster_16	Solyc02g071740.3.1	Protein kinase domain-containing protein	RGB Lightness (side)
cluster_16	Solyc01g006120.4.1	Protein kinase domain-containing protein	RGB Lightness (side)
cluster_17	Solyc01g079610.3.1	Chaperone protein dnaJ	Lightness & RGB Colors (top)
cluster_17	Solyc06g007540.3.1	Cytochrome b-c1 complex subunit 8	Lightness & RGB Colors (top)
cluster_17	Solyc00g500140.1.1	ATP synthase epsilon chain, chloroplastic	Lightness & RGB Colors (top)
cluster_17	Solyc11g006460.3.1	Chaperone protein dnaJ, putative	Lightness & RGB Colors (top)
cluster_17	Solyc04g045600.4.1	Protein kinase domain-containing protein	Lightness & RGB Colors (top)
cluster_17	Solyc03g120850.5.1	Chaperonin GroEL	Lightness & RGB Colors (top)
cluster_17	Solyc12g056850.2.1	Chaperone protein DNAj	Lightness & RGB Colors (top)
cluster_17	Solyc02g071700.3.1	GDSL esterase/lipase	Lightness & RGB Colors (top)
cluster_17	Solyc06g069430.3.1	MADS box transcription factor	Lightness & RGB Colors (top)
cluster_17	Solyc10g080700.2.1	Protein kinase domain-containing protein	Lightness & RGB Colors (top)
cluster_19	Solyc00g019970.2.1	Unknown protein	Centroid Positioning (top)
cluster_19	Solyc01g005410.5.1	Caleosin-related, EF-hand domain pair	Centroid Positioning (top)
cluster_19	Solyc01g067750.3.1	Shikimate dehydrogenase (NADP(+))	Centroid Positioning (top)
cluster_19	Solyc10g076740.3.1	GDSL esterase/lipase CPRD49-like	Centroid Positioning (top)
cluster_19	Solyc01g028810.3.1	Chaperonin GroEL	Centroid Positioning (top)
cluster_19	Solyc01g102960.3.1	22.7 kDa class iv heat shock protein	Centroid Positioning (top)
cluster_19	Solyc01g099020.3.1	GDSL esterase/lipase	Centroid Positioning (top)
cluster_2	Solyc01g008440.3.1	Calcium-dependent protein kinase	Relative Fluorescence Area Change (side)
cluster_2	Solyc01g005000.3.1	Glutamate decarboxylase	Relative Fluorescence Area Change (side)
cluster_2	Solyc04g009910.3.1	Protein kinase domain-containing protein	Relative Fluorescence Area Change (side)
cluster_2	Solyc01g099020.3.1	GDSL esterase/lipase	Relative Fluorescence Area Change (side)
cluster_2	Solyc00g500021.1.1	Cytochrome b559 subunit alpha	Relative Fluorescence Area Change (side)
cluster_2	Solyc02g071700.3.1	GDSL esterase/lipase	Relative Fluorescence Area Change (side)
cluster_2	Solyc04g081440.3.1	Alkaline/neutral invertase	Relative Fluorescence Area Change (side)
cluster_23	Solyc02g090820.3.1	Heat shock factor	Fluorescence Intensity & Colors (top)
cluster_23	Solyc01g095070.5.1	Heavy metal-associated domain containing protein	Fluorescence Intensity & Colors (top)
cluster_23	Solyc00g500228.1.1	Ribosomal protein L2	Fluorescence Intensity & Colors (top)
cluster_23	Solyc03g117950.3.1	Clp R domain-containing protein	Fluorescence Intensity & Colors (top)
cluster_23	Solyc10g076740.3.1	GDSL esterase/lipase CPRD49-like	Fluorescence Intensity & Colors (top)
cluster_23	Solyc01g008850.4.1	Non-specific serine/threonine protein kinase	Fluorescence Intensity & Colors (top)
cluster_23	Solyc02g072300.4.1	Non-specific serine/threonine protein kinase	Fluorescence Intensity & Colors (top)
cluster_23	Solyc03g006250.2.1	GDSL esterase/lipase	Fluorescence Intensity & Colors (top)
cluster_25	Solyc01g096700.4.1	dnaJ homolog subfamily C member 2-like	Phenol Ratios & Lab Colors (top)
cluster_25	Solyc01g005560.3.1	Isocitrate dehydrogenase [NADP]	Phenol Ratios & Lab Colors (top)
cluster_25	Solyc01g008850.4.1	Non-specific serine/threonine protein kinase	Phenol Ratios & Lab Colors (top)
cluster_25	Solyc03g112050.4.1	Protein kinase domain-containing protein	Phenol Ratios & Lab Colors (top)
cluster_25	Solyc01g005250.5.1	Aspartate-semialdehyde dehydrogenase	Phenol Ratios & Lab Colors (top)
cluster_25	Solyc01g034020.3.1	Serine/threonine-protein phosphatase	Phenol Ratios & Lab Colors (top)
cluster_25	Solyc01g080240.4.1	Mitogen-activated protein kinase	Phenol Ratios & Lab Colors (top)
cluster_25	Solyc00g020010.1.1	Protein-export protein SecB	Phenol Ratios & Lab Colors (top)
cluster_25	Solyc01g008440.3.1	Calcium-dependent protein kinase	Phenol Ratios & Lab Colors (top)
cluster_25	Solyc02g090820.3.1	Heat shock factor	Phenol Ratios & Lab Colors (top)
cluster_26	Solyc10g007500.4.1	Mitogen-activated protein kinase	Hue Shifts in Visible Light (top)
cluster_26	Solyc01g005600.4.1	Thioredoxin domain-containing protein	Hue Shifts in Visible Light (top)
cluster_26	Solyc02g078140.3.1	Protein kinase domain-containing protein	Hue Shifts in Visible Light (top)
cluster_26	Solyc12g015880.2.1	heat shock-like protein	Hue Shifts in Visible Light (top)
cluster_26	Solyc01g006280.3.1	Formate--tetrahydrofolate ligase	Hue Shifts in Visible Light (top)
cluster_26	Solyc01g008440.3.1	Calcium-dependent protein kinase	Hue Shifts in Visible Light (top)
cluster_26	Solyc04g076080.3.1	Chaperone DnaJ domain protein	Hue Shifts in Visible Light (top)
cluster_26	Solyc05g013070.3.1	Protein kinase, putative	Hue Shifts in Visible Light (top)
cluster_26	Solyc02g090820.3.1	Heat shock factor	Hue Shifts in Visible Light (top)
cluster_26	Solyc06g061050.5.1	Hsp90 co-chaperone Cdc37, N-terminally processed like	Hue Shifts in Visible Light (top)
cluster_3	Solyc02g068710.3.1	Sulfiredoxin	Leaf Curvature & Fluorescence Intensity
cluster_3	Solyc00g500068.1.1	Cytochrome b559 subunit alpha	Leaf Curvature & Fluorescence Intensity
cluster_3	Solyc01g008850.4.1	Non-specific serine/threonine protein kinase	Leaf Curvature & Fluorescence Intensity
cluster_3	Solyc05g053760.5.1	J domain-containing protein	Leaf Curvature & Fluorescence Intensity
cluster_3	Solyc11g011260.1.1	DELLA protein	Leaf Curvature & Fluorescence Intensity
cluster_3	Solyc07g064610.3.1	Calcium-dependent protein kinase	Leaf Curvature & Fluorescence Intensity
cluster_3	Solyc07g049440.3.1	GDSL esterase/lipase	Leaf Curvature & Fluorescence Intensity
